# A systematic dissection of human primary osteoblasts *in vivo* at single-cell resolution

**DOI:** 10.1101/2020.05.12.091975

**Authors:** Yun Gong, Junxiao Yang, Xiaohua Li, Cui Zhou, Yu Chen, Zun Wang, Xiang Qiu, Ying Liu, Huixi Zhang, Jonathan Greenbaum, Liang Cheng, Yihe Hu, Jie Xie, Xuecheng Yang, Yusheng Li, Yuntong Bai, Yu-Ping Wang, Yiping Chen, Li-Jun Tan, Hui Shen, Hong-Mei Xiao, Hong-Wen Deng

## Abstract

Osteoblasts are multifunctional bone cells, which play essential roles in bone formation, angiogenesis regulation, as well as maintenance of hematopoiesis. Although both *in vivo* and *in vitro* studies on mice have identified several potential osteoblast subtypes based on their different transition stages or biological responses to external stimuli, the categorization of primary osteoblast subtypes *in vivo* in humans has not yet been achieved. Here, we used single-cell RNA sequencing (scRNA-seq) to perform a systematic cellular taxonomy dissection of freshly isolated human osteoblasts. Based on the gene expression patterns and cell lineage reconstruction, we identified three distinct cell clusters including preosteoblasts, mature osteoblasts, and an undetermined rare osteoblast subpopulation. This novel subtype was mainly characterized by the nuclear receptor subfamily 4 group A member 1 and 2 (NR4A1 and NR4A2), and its existence was confirmed by immunofluorescence staining. Trajectory inference analysis suggested that the undetermined cluster, together with the preosteoblasts, are involved in the regulation of osteoblastogenesis and also give rise to mature osteoblasts. Investigation of the biological processes and signaling pathways enriched in each subpopulation revealed that in addition to bone formation, preosteoblasts and undetermined osteoblasts may also regulate both angiogenesis and hemopoiesis. Finally, we demonstrated that there are systematic differences between the transcriptional profiles of human osteoblasts *in vivo* and mouse osteoblasts both *in vivo* and *in vitro*, highlighting the necessity for studying bone physiological processes in humans rather than solely relying on mouse models. Our findings provide novel insights into the cellular heterogeneity and potential biological functions of human primary osteoblasts at the single-cell level, which is an important and necessary step to further dissect the biological roles of osteoblasts in bone metabolism under various (patho-) physiological conditions.
