## Supplemental table 2 for "A systematic dissection of human primary osteoblasts *in vivo* at single-cell resolution": tableS2.xlsx

### Sheet: Sheet 1
p_val	avg_FC	p_val_adj	cluster	gene
0	2.88811	0	O1	IGFBP4
0	2.29734	0	O1	MARCKS
0	2.24102	0	O1	VCAM1
0	2.21595	0	O1	SFRP1
0	2.2151	0	O1	VCAN
0	2.18677	0	O1	CXCL12
0	1.98712	0	O1	ANGPT1
0	1.97736	0	O1	MGP
0	1.97141	0	O1	MDK
0	1.96614	0	O1	EFEMP1
0	1.94871	0	O1	CFD
0	1.89977	0	O1	PLPP3
0	1.87079	0	O1	TMEM176A
0	1.85468	0	O1	FBN1
0	1.85216	0	O1	CHRDL1
0	1.83401	0	O1	COL3A1
0	1.8324	0	O1	LHFPL6
0	1.79141	0	O1	TMEM176B
0	1.77761	0	O1	GAS6
0	1.59059	0	O1	B2M
0	1.48378	0	O1	CD81
4.83386e-308	2.68681	9.2607e-304	O1	IGFBP2
2.97665e-303	1.73052	5.70266e-299	O1	C1orf122
1.83075e-302	1.86375	3.50735e-298	O1	LEPR
2.75969e-299	1.63585	5.28702e-295	O1	C1S
2.00371e-296	1.731	3.83871e-292	O1	GGT5
2.96749e-295	1.76552	5.68512e-291	O1	NTRK2
1.50335e-291	1.83993	2.88012e-287	O1	COL14A1
4.18858e-291	1.65241	8.02449e-287	O1	EPHX1
1.55711e-287	1.69423	2.98312e-283	O1	FSTL1
1.97007e-281	1.76403	3.77426e-277	O1	COL18A1
5.77434e-280	1.63935	1.10625e-275	O1	RARRES2
1.4381e-276	1.67345	2.75511e-272	O1	IGFBP7
4.97866e-273	1.88789	9.53812e-269	O1	MRPS6
9.01588e-271	1.80037	1.72726e-266	O1	THBS1
3.89686e-263	2.0431	7.46561e-259	O1	SLC5A3
2.88566e-261	1.71911	5.52836e-257	O1	CP
7.1242e-261	1.74673	1.36485e-256	O1	ABCA8
3.17788e-257	1.43598	6.08818e-253	O1	TMSB10
5.83212e-257	1.89776	1.11732e-252	O1	FRZB
4.1763e-254	1.80996	8.00096e-250	O1	SPRY1
2.79116e-251	1.82353	5.3473e-247	O1	FMO2
4.75915e-250	1.633	9.11758e-246	O1	CHL1
1.0662e-241	1.60123	2.04263e-237	O1	CCDC80
8.33934e-240	1.55344	1.59765e-235	O1	APOE
3.64891e-230	1.51833	6.99057e-226	O1	HSP90B1
2.69674e-226	1.42877	5.16642e-222	O1	FCGRT
7.6763e-226	1.49619	1.47063e-221	O1	ANXA2
3.98042e-224	1.42032	7.62569e-220	O1	HLA-A
1.11242e-222	1.66818	2.13117e-218	O1	PRSS23
3.70346e-220	1.70956	7.09509e-216	O1	LINC01268
7.76435e-220	1.51822	1.48749e-215	O1	HLA-B
4.1322e-218	1.78542	7.91647e-214	O1	C7
1.0171e-213	1.52027	1.94856e-209	O1	CALR
1.29074e-207	1.98918	2.47279e-203	O1	STMN2
2.75967e-206	1.4961	5.28698e-202	O1	CDKN1C
3.8855e-203	1.83002	7.44385e-199	O1	THY1
1.20849e-200	1.56827	2.31523e-196	O1	BMP5
5.80955e-199	1.58049	1.11299e-194	O1	PTGER4
6.04628e-199	1.37674	1.15835e-194	O1	COL6A2
3.25241e-195	1.58038	6.23096e-191	O1	LOXL1
2.4703e-193	1.36025	4.73261e-189	O1	CD99
2.90403e-193	1.50336	5.56354e-189	O1	ITGB5
1.55711e-190	1.5048	2.98312e-186	O1	OSBPL1A
3.03933e-190	1.75932	5.82275e-186	O1	TRAM1
8.36921e-190	1.72171	1.60337e-185	O1	CPXM1
2.09386e-188	1.51571	4.01142e-184	O1	PPP1R14A
1.51786e-187	1.39744	2.90791e-183	O1	LEPROT
2.89518e-187	1.71803	5.54659e-183	O1	PTGDS
7.27084e-186	1.56215	1.39295e-181	O1	RBP1
2.64577e-183	1.48235	5.06876e-179	O1	ISLR
2.75639e-183	1.4781	5.28069e-179	O1	TMEM108
1.36249e-182	1.74121	2.61026e-178	O1	SLPI
4.39924e-182	1.53758	8.42806e-178	O1	SLIT3
7.82805e-181	1.88272	1.4997e-176	O1	LBP
3.05717e-180	1.39686	5.85693e-176	O1	ITGB1
5.40256e-180	1.49333	1.03502e-175	O1	ADD3
2.66847e-178	1.51647	5.11225e-174	O1	CXCL16
6.21708e-178	1.57556	1.19107e-173	O1	PCSK5
2.41853e-177	2.50504	4.63342e-173	O1	HP
2.28349e-174	1.55341	4.37472e-170	O1	SPON2
4.78902e-174	1.41925	9.1748e-170	O1	C1R
1.08976e-173	1.48015	2.08777e-169	O1	HNMT
1.29729e-172	1.37719	2.48535e-168	O1	HLA-C
3.33424e-172	1.51985	6.38774e-168	O1	KIT
2.63181e-170	1.55091	5.04203e-166	O1	MEST
6.27851e-170	1.43697	1.20284e-165	O1	APP
2.71611e-169	1.49798	5.20352e-165	O1	SLC1A3
2.73456e-166	1.50258	5.23887e-162	O1	SCARA5
9.98909e-165	1.4904	1.91371e-160	O1	FBLN1
2.2973e-164	1.60237	4.40116e-160	O1	VMO1
7.4968e-164	1.45617	1.43624e-159	O1	RCN1
1.42701e-163	1.52636	2.73386e-159	O1	HSD11B1
2.13143e-163	1.43463	4.08339e-159	O1	TFPI
5.15889e-162	1.45489	9.88339e-158	O1	NID1
2.33381e-161	1.46002	4.47111e-157	O1	GMDS
2.44905e-160	1.45594	4.6919e-156	O1	ARL4C
4.56214e-160	1.57128	8.74014e-156	O1	CEBPA
4.42849e-158	1.3987	8.4841e-154	O1	CRISPLD1
1.34851e-156	1.46938	2.58347e-152	O1	GPR88
1.98336e-156	1.4438	3.79972e-152	O1	TSPAN4
2.07546e-156	1.49936	3.97617e-152	O1	ANGPTL4
3.75933e-156	1.31062	7.20212e-152	O1	S100A11
5.84709e-155	1.47907	1.12019e-150	O1	MARCKSL1
3.24906e-154	1.49198	6.22455e-150	O1	PTGFR
2.6358e-153	1.42458	5.04967e-149	O1	TRABD2B
2.92013e-153	1.44321	5.59438e-149	O1	LAMA4
6.7871e-153	1.42803	1.30027e-148	O1	ADGRL2
1.31049e-152	1.49878	2.51064e-148	O1	TNFAIP6
1.62385e-152	1.50875	3.11098e-148	O1	IFI6
7.35379e-150	1.37186	1.40884e-145	O1	LGALS3BP
1.29202e-148	1.24078	2.47525e-144	O1	CD63
2.18465e-148	1.39733	4.18534e-144	O1	CCDC50
8.20595e-148	1.32695	1.5721e-143	O1	PPIB
1.25758e-147	1.76489	2.40927e-143	O1	PTN
2.29072e-146	1.50156	4.38856e-142	O1	CNTNAP2
2.7666e-146	1.4061	5.30025e-142	O1	LIMA1
1.1497e-144	1.4435	2.20259e-140	O1	DAB2
1.33801e-135	1.24844	2.56336e-131	O1	IFITM3
1.55417e-134	1.52257	2.97748e-130	O1	KCNQ1OT1
6.88321e-134	1.40682	1.31868e-129	O1	IL11RA
8.71579e-134	1.39853	1.66977e-129	O1	TMEM64
2.97354e-132	1.40701	5.6967e-128	O1	NRP1
4.03495e-132	1.39155	7.73016e-128	O1	SDC3
6.23474e-132	1.4121	1.19445e-127	O1	DSEL
9.21289e-129	1.21171	1.76501e-124	O1	ITM2B
3.15715e-128	1.38257	6.04846e-124	O1	FKBP9
4.18492e-126	1.37847	8.01747e-122	O1	LY6E
6.00439e-126	1.36894	1.15032e-121	O1	CD248
3.83594e-125	1.38427	7.3489e-121	O1	EDIL3
2.89097e-124	1.38202	5.53851e-120	O1	PAPPA
2.04923e-123	1.42147	3.92591e-119	O1	CES1
1.19573e-122	1.57021	2.29078e-118	O1	LPL
6.63392e-122	1.48503	1.27093e-117	O1	MME
2.19687e-121	1.36187	4.20877e-117	O1	NCAM2
2.33003e-120	1.34839	4.46388e-116	O1	PLPP1
3.70019e-120	1.28971	7.08883e-116	O1	BASP1
4.31512e-120	1.31143	8.2669e-116	O1	COL6A1
3.37236e-118	1.34915	6.46077e-114	O1	STAT2
1.24784e-115	1.32544	2.39061e-111	O1	EYA1
6.4766e-114	1.3512	1.24079e-109	O1	TBC1D2B
9.73574e-114	1.31739	1.86517e-109	O1	PDIA3
7.16405e-112	1.27199	1.37249e-107	O1	LUM
2.08717e-111	1.288	3.99861e-107	O1	AEBP1
8.22214e-111	1.36473	1.5752e-106	O1	MXRA5
1.08678e-110	1.38244	2.08205e-106	O1	NMB
1.4241e-110	1.3328	2.7283e-106	O1	FAM89A
1.80507e-110	1.34972	3.45815e-106	O1	APOL6
3.75851e-108	1.42667	7.20056e-104	O1	CHI3L2
9.4796e-106	1.344	1.8161e-101	O1	PAPSS1
1.59401e-105	1.19172	3.0538e-101	O1	PDGFRB
1.8357e-105	1.28708	3.51684e-101	O1	MMP2
8.72006e-105	1.3087	1.67059e-100	O1	CNTN1
1.00777e-104	1.33775	1.93068e-100	O1	SYNE2
1.76974e-104	1.40695	3.39046e-100	O1	AC103770.1
3.36418e-104	1.3533	6.4451e-100	O1	ITIH5
4.15608e-104	1.41025	7.96221e-100	O1	FMO3
5.60952e-104	1.40172	1.07467e-99	O1	CHST2
1.97897e-103	1.30295	3.79131e-99	O1	TNFRSF1A
2.79837e-103	1.4658	5.36111e-99	O1	MGST1
2.85532e-103	1.34658	5.47021e-99	O1	WDR86
3.06078e-103	1.304	5.86384e-99	O1	WASF3
3.08488e-103	1.30155	5.91001e-99	O1	PMP22
3.31837e-103	1.34333	6.35733e-99	O1	SPATS2L
4.93915e-103	1.22347	9.46242e-99	O1	STOM
2.3732e-101	1.28292	4.54658e-97	O1	RHOBTB3
7.24194e-101	1.30801	1.38741e-96	O1	PDIA6
7.40411e-101	1.29988	1.41848e-96	O1	RBMS1
1.78606e-100	1.30848	3.42173e-96	O1	PPARG
2.35161e-99	1.27689	4.50521e-95	O1	PMEPA1
2.42915e-99	1.39379	4.65376e-95	O1	NPR3
8.81368e-99	1.31495	1.68852e-94	O1	LAMB1
1.28892e-98	1.23655	2.46931e-94	O1	KCNE4
1.90839e-98	1.3865	3.65609e-94	O1	TIMP4
2.37585e-98	1.297	4.55166e-94	O1	RSPO1
4.65152e-98	1.26462	8.91138e-94	O1	TMEM50A
6.92172e-98	1.29967	1.32606e-93	O1	EGFR
1.07296e-97	1.27777	2.05558e-93	O1	COL4A1
2.29073e-97	1.31616	4.38858e-93	O1	SLC7A10
1.94235e-96	1.3427	3.72115e-92	O1	KITLG
2.35958e-96	1.31668	4.52048e-92	O1	FRMD6
2.83536e-96	1.28879	5.43198e-92	O1	HSPA5
3.55675e-96	1.22508	6.81402e-92	O1	IFITM2
2.11192e-95	1.33856	4.04601e-91	O1	FHL1
7.35247e-94	1.29075	1.40859e-89	O1	TMED9
8.30457e-94	1.30456	1.59099e-89	O1	GPX8
2.11038e-93	1.27511	4.04306e-89	O1	COMT
2.7267e-93	1.29948	5.22382e-89	O1	IFNGR1
4.41515e-93	1.27282	8.45855e-89	O1	EMILIN1
8.40113e-93	1.3064	1.60949e-88	O1	RPN2
3.86091e-92	1.3594	7.39673e-88	O1	CAV1
5.26902e-92	1.29342	1.00944e-87	O1	CYP1B1
5.8222e-92	1.29584	1.11542e-87	O1	TSPAN18
3.00257e-91	1.29381	5.75232e-87	O1	CNN3
4.94792e-91	1.29654	9.47922e-87	O1	COL28A1
2.25477e-90	1.29787	4.31969e-86	O1	MMP14
3.02953e-90	1.29631	5.80397e-86	O1	SLC16A4
3.11164e-90	1.34786	5.96128e-86	O1	SMOC1
3.4606e-90	1.37542	6.62982e-86	O1	PLTP
6.64619e-90	1.2889	1.27328e-85	O1	TMOD3
8.62929e-90	1.3151	1.6532e-85	O1	SIX1
1.07028e-89	1.29429	2.05043e-85	O1	ENC1
2.38239e-89	1.32488	4.56419e-85	O1	SULF2
3.51207e-89	1.26918	6.72842e-85	O1	P3H2
4.30201e-89	1.29994	8.2418e-85	O1	PCDH18
9.01656e-89	1.2858	1.72739e-84	O1	MYLK
1.15516e-88	1.26203	2.21306e-84	O1	NAV2
4.00758e-88	1.36488	7.67771e-84	O1	EMID1
4.81288e-88	1.23775	9.22051e-84	O1	WSB1
6.24558e-88	1.28125	1.19653e-83	O1	SARAF
6.85565e-88	1.29498	1.31341e-83	O1	EBF1
1.47356e-87	1.30033	2.82305e-83	O1	FBLN5
1.51787e-87	1.28134	2.90794e-83	O1	P4HB
4.61263e-87	1.30278	8.83688e-83	O1	PLXND1
1.60145e-86	1.35583	3.06807e-82	O1	NR2F2
2.03528e-86	1.28143	3.89918e-82	O1	PEAK1
7.40911e-86	1.32374	1.41944e-81	O1	MAGED2
1.63469e-85	1.28325	3.13174e-81	O1	MRGPRF
1.80051e-85	1.29398	3.44941e-81	O1	STK17B
2.85854e-85	1.28119	5.47639e-81	O1	PSMB9
3.17412e-85	1.27506	6.08097e-81	O1	CD151
3.94093e-85	1.27398	7.55002e-81	O1	OLFML3
4.81417e-85	1.27112	9.22298e-81	O1	PON2
9.49694e-85	1.22726	1.81942e-80	O1	TMEM59
1.90013e-84	1.32371	3.64027e-80	O1	FLRT3
2.31708e-84	1.25833	4.43907e-80	O1	CMTM8
5.1024e-84	1.29941	9.77519e-80	O1	PDLIM2
6.37321e-84	1.21631	1.22098e-79	O1	CALD1
6.37364e-84	1.27413	1.22106e-79	O1	FKBP1A
3.034e-83	1.24155	5.81254e-79	O1	ESM1
6.79347e-83	1.25835	1.30149e-78	O1	NEAT1
1.21633e-82	1.26573	2.33025e-78	O1	ADCY3
2.18599e-82	1.26065	4.18792e-78	O1	DLC1
3.57964e-82	1.27984	6.85787e-78	O1	ABCA10
4.33369e-82	1.27415	8.30249e-78	O1	SCP2
4.38945e-82	1.31858	8.40932e-78	O1	AKR1C3
1.20518e-81	1.25958	2.30888e-77	O1	CYTOR
1.5209e-81	1.25135	2.91374e-77	O1	APOL1
1.83407e-79	1.22874	3.51372e-75	O1	SELENOM
2.61944e-79	1.23644	5.01833e-75	O1	NABP1
3.70272e-79	1.28072	7.09367e-75	O1	C4orf48
4.19883e-79	1.30891	8.04412e-75	O1	ABI3BP
7.09568e-79	1.24931	1.35939e-74	O1	CSF1
9.66447e-79	1.2255	1.85152e-74	O1	ATP6V0E1
9.90997e-79	1.24372	1.89855e-74	O1	ATP5MC3
1.59907e-78	1.27355	3.0635e-74	O1	TSPAN3
1.73479e-78	1.27363	3.32352e-74	O1	CTSO
6.5302e-78	1.26084	1.25106e-73	O1	ITM2C
7.09479e-78	1.25229	1.35922e-73	O1	RIPOR3
1.20229e-77	1.27509	2.30335e-73	O1	ARHGDIB
2.11951e-77	1.65999	4.06056e-73	O1	AGT
4.14009e-77	1.23204	7.93158e-73	O1	TNFSF13B
4.42865e-77	1.24654	8.48442e-73	O1	RETREG1
7.39571e-77	1.21968	1.41687e-72	O1	TMEM132C
9.91475e-77	1.26926	1.89947e-72	O1	TGFBR2
1.79223e-76	1.25668	3.43355e-72	O1	OLFM2
1.89883e-76	1.25426	3.63777e-72	O1	IL6ST
1.9891e-76	1.27724	3.81071e-72	O1	EDNRA
4.18286e-76	1.25618	8.01352e-72	O1	SH3D19
6.25791e-76	1.24269	1.19889e-71	O1	VSIR
1.64181e-75	1.21786	3.14539e-71	O1	IL7
1.7938e-75	1.24069	3.43656e-71	O1	MAML2
3.68657e-75	1.24601	7.06272e-71	O1	EPSTI1
4.94538e-75	1.25426	9.47435e-71	O1	MLEC
5.01677e-75	1.2582	9.61112e-71	O1	DAAM2
5.4392e-75	1.20051	1.04204e-70	O1	SERPING1
1.24113e-74	1.25066	2.37776e-70	O1	FAM3C
1.32645e-74	1.24722	2.54121e-70	O1	SOX4
1.44273e-74	1.24341	2.76398e-70	O1	COL6A3
2.59668e-74	1.25109	4.97472e-70	O1	RARRES3
3.08994e-74	1.24845	5.9197e-70	O1	PODN
6.45334e-74	1.24411	1.23633e-69	O1	TUSC3
1.20343e-73	1.25495	2.30554e-69	O1	RRBP1
1.2109e-73	1.19644	2.31985e-69	O1	SH3BP5
2.16427e-73	1.22258	4.14631e-69	O1	DDX17
2.18268e-73	1.26687	4.18158e-69	O1	ABCA6
2.26738e-73	1.24044	4.34386e-69	O1	DMD
2.70144e-73	1.22219	5.17542e-69	O1	PDGFRL
1.07308e-72	1.24471	2.05582e-68	O1	CYB5A
1.90775e-72	1.24765	3.65486e-68	O1	LAMC1
2.49737e-72	1.23756	4.78446e-68	O1	RTN4
2.5885e-72	1.24961	4.95904e-68	O1	BMPER
5.53668e-72	1.22567	1.06072e-67	O1	TM4SF1
1.07728e-71	1.25554	2.06386e-67	O1	TSPAN8
1.55997e-71	1.24979	2.98859e-67	O1	EIF4G3
1.80654e-71	1.22609	3.46096e-67	O1	PRDX4
6.97765e-71	1.22924	1.33678e-66	O1	SNTB2
8.99839e-71	1.22741	1.72391e-66	O1	TENM2
2.50394e-70	1.21911	4.79706e-66	O1	EHD2
2.65578e-70	1.24613	5.08795e-66	O1	HEXA
5.05002e-70	1.23909	9.67483e-66	O1	RBM43
5.40241e-70	1.23408	1.03499e-65	O1	RSRP1
9.03881e-70	1.25595	1.73166e-65	O1	FOXP1
9.91086e-70	1.20772	1.89872e-65	O1	ARHGAP6
1.07813e-69	1.29495	2.06547e-65	O1	S1PR3
3.91749e-69	1.22704	7.50514e-65	O1	MGST3
1.13597e-68	1.25462	2.17629e-64	O1	COL5A3
2.03986e-68	1.22595	3.90796e-64	O1	IGSF10
2.06299e-68	1.23605	3.95227e-64	O1	MAF
6.91015e-68	1.21033	1.32385e-63	O1	CD4
2.68307e-67	1.22106	5.14022e-63	O1	UBB
1.07308e-66	1.21608	2.0558e-62	O1	NID2
1.12965e-66	1.21455	2.16418e-62	O1	CYBA
1.24193e-66	1.2327	2.37929e-62	O1	XAF1
1.94954e-66	1.24015	3.73493e-62	O1	C5orf15
3.99234e-66	1.23638	7.64852e-62	O1	PDIA4
5.75864e-66	1.21201	1.10324e-61	O1	LINC02384
1.49994e-65	1.20992	2.87358e-61	O1	BNIP3L
1.74496e-65	1.21023	3.343e-61	O1	DCLK1
5.58974e-65	1.211	1.07088e-60	O1	SPON1
1.05172e-64	1.22023	2.01489e-60	O1	ST5
2.14335e-64	1.23026	4.10623e-60	O1	TMEM140
2.6137e-64	1.19716	5.00733e-60	O1	LINC01550
5.99992e-64	1.19982	1.14946e-59	O1	SHC2
8.55847e-64	1.19426	1.63963e-59	O1	COL4A2
1.98999e-63	1.20803	3.81242e-59	O1	ITGA1
2.92813e-63	1.29693	5.60971e-59	O1	SNCG
3.41869e-63	1.23592	6.54953e-59	O1	MXRA7
4.08894e-63	1.1919	7.83359e-59	O1	CARMIL1
4.7971e-63	1.20097	9.19028e-59	O1	QPRT
5.70975e-63	1.2253	1.09387e-58	O1	PSMB8
6.5353e-63	1.2293	1.25203e-58	O1	DEGS1
1.11297e-62	1.23784	2.13224e-58	O1	ENDOD1
1.41242e-62	1.18962	2.70592e-58	O1	TWIST2
1.43498e-62	1.21883	2.74913e-58	O1	SPATA6
2.2674e-62	1.30609	4.34389e-58	O1	HGF
3.86202e-62	1.21533	7.39886e-58	O1	SCARB2
5.6967e-62	1.24881	1.09137e-57	O1	MYLIP
5.88812e-62	1.22719	1.12805e-57	O1	CD164
1.61553e-61	1.19112	3.09503e-57	O1	PDE1A
3.62661e-61	1.2532	6.94786e-57	O1	SLC9A3R2
7.52341e-61	1.22005	1.44133e-56	O1	SLC39A7
8.5943e-61	1.241	1.6465e-56	O1	GCSH
1.63276e-60	1.20192	3.12804e-56	O1	ATP6AP2
2.7486e-60	1.19366	5.26576e-56	O1	PSAP
3.06824e-60	1.22627	5.87813e-56	O1	ASAH1
3.21144e-60	1.21119	6.15248e-56	O1	RBMS3
4.8761e-60	1.20613	9.34163e-56	O1	HS6ST1
6.15913e-60	1.21903	1.17997e-55	O1	ENG
6.22082e-60	1.23695	1.19178e-55	O1	ABHD5
6.24974e-60	1.19607	1.19732e-55	O1	RIPOR2
6.65225e-60	1.27106	1.27444e-55	O1	HLA-E
1.09127e-59	1.21744	2.09065e-55	O1	SULT1A1
1.14898e-59	1.21623	2.20122e-55	O1	ALDH9A1
2.27484e-59	1.21249	4.35814e-55	O1	SHC1
3.69228e-59	1.22691	7.07367e-55	O1	SPTBN1
5.94049e-59	1.21636	1.13808e-54	O1	EMC7
1.3082e-58	1.20166	2.50625e-54	O1	ABCA9
2.3798e-58	1.21604	4.55923e-54	O1	RAMP2
2.43411e-58	1.21851	4.66327e-54	O1	ERAP2
3.05334e-58	1.20755	5.84959e-54	O1	TEAD1
3.86288e-58	1.20816	7.40051e-54	O1	ANGPTL5
5.22058e-58	1.22447	1.00016e-53	O1	TNFAIP2
8.94343e-58	1.21312	1.71338e-53	O1	PCYOX1
9.39684e-58	1.25279	1.80025e-53	O1	OSR2
1.13509e-57	1.54506	2.1746e-53	O1	JUN
2.20812e-57	1.20771	4.23032e-53	O1	EFEMP2
2.4987e-56	1.20173	4.78702e-52	O1	ANTXR1
4.29542e-56	1.20645	8.22917e-52	O1	SFT2D2
5.90686e-56	1.21186	1.13164e-51	O1	ECM2
6.13795e-56	1.20424	1.17591e-51	O1	MYDGF
8.51857e-56	1.21047	1.63199e-51	O1	METRN
2.69054e-55	1.19273	5.15454e-51	O1	PARVA
9.82269e-55	1.21223	1.88183e-50	O1	PSME2
1.301e-54	1.20658	2.49245e-50	O1	MXD4
1.67531e-54	1.20324	3.20956e-50	O1	NHLRC3
3.86506e-54	1.26015	7.40469e-50	O1	IFI44L
5.2097e-54	1.2245	9.98075e-50	O1	GLT8D2
6.47277e-54	1.18995	1.24005e-49	O1	TMBIM4
7.77704e-54	1.19667	1.48992e-49	O1	LPAR6
1.15154e-53	1.20255	2.20613e-49	O1	CANX
1.30605e-53	1.19067	2.50213e-49	O1	FKBP2
3.25782e-53	1.19902	6.24133e-49	O1	OAS1
5.3402e-53	1.19769	1.02307e-48	O1	NDN
5.40436e-53	1.19645	1.03537e-48	O1	WLS
7.82319e-53	1.19015	1.49877e-48	O1	H2AFJ
1.0182e-52	1.24318	1.95066e-48	O1	IGF1
2.11557e-52	1.19826	4.05301e-48	O1	KDELC2
3.33377e-52	1.1967	6.38683e-48	O1	RCN2
7.97549e-52	1.20857	1.52794e-47	O1	MANF
9.6229e-52	1.19443	1.84356e-47	O1	CTSD
9.62967e-52	1.2188	1.84485e-47	O1	VCL
2.35659e-51	1.23386	4.51476e-47	O1	C3
3.29539e-51	1.2121	6.31331e-47	O1	GFRA1
1.02021e-50	1.19319	1.95452e-46	O1	TP53I3
1.58298e-50	1.19234	3.03268e-46	O1	LAMP1
2.62046e-50	1.25542	5.02028e-46	O1	DHRS3
1.09477e-49	1.19668	2.09736e-45	O1	NAGLU
1.19714e-49	1.439	2.29348e-45	O1	APOC1
1.24094e-49	1.19373	2.3774e-45	O1	TMED1
3.91302e-49	1.22587	7.49656e-45	O1	AKR1C1
4.12341e-49	1.18974	7.89962e-45	O1	PGRMC1
1.00197e-48	1.19151	1.91958e-44	O1	GRN
1.47078e-48	1.19865	2.81773e-44	O1	POLE4
1.52448e-48	1.19867	2.9206e-44	O1	FEZ2
1.71964e-48	1.20094	3.29449e-44	O1	CRELD2
9.51317e-46	1.19617	1.82253e-41	O1	RAP2A
1.2741e-45	1.19507	2.44092e-41	O1	TMEM37
1.43289e-45	1.19374	2.74513e-41	O1	CMTM3
1.52136e-45	1.20137	2.91462e-41	O1	PARP14
3.14487e-45	1.20663	6.02495e-41	O1	TMX1
1.24847e-44	1.19363	2.39182e-40	O1	SCRN2
1.54834e-44	1.20174	2.96632e-40	O1	ZNF106
6.13349e-39	1.23627	1.17505e-34	O1	APOD
1.64761e-38	1.25818	3.15648e-34	O1	ISG15
7.91465e-36	1.34059	1.51629e-31	O1	IRF1
1.60784e-35	1.27	3.0803e-31	O1	G0S2
4.56754e-33	1.41077	8.75048e-29	O1	IFI27
1.35928e-32	1.21361	2.60411e-28	O1	IFIT3
7.6279e-32	1.19895	1.46135e-27	O1	LMO4
9.68228e-31	1.21862	1.85493e-26	O1	TUBA1A
4.75722e-24	1.19442	9.11388e-20	O1	AMD1
3.67363e-22	1.62713	7.03795e-18	O1	CXCL14
6.04243e-19	1.2332	1.15761e-14	O1	RHOB
0	15.9018	0	O2	SPP1
0	14.0872	0	O2	IBSP
0	5.20069	0	O2	CPE
0	5.15668	0	O2	WIF1
0	4.60621	0	O2	IFITM5
0	4.54191	0	O2	BGLAP
0	3.63571	0	O2	TNC
0	3.3236	0	O2	OMD
0	3.24809	0	O2	NCAM1
0	2.90113	0	O2	ADIRF
0	2.85551	0	O2	CHAD
0	2.75629	0	O2	LSP1
0	2.63614	0	O2	PTH1R
0	2.57306	0	O2	CD9
0	2.56792	0	O2	CDC42EP3
0	2.54701	0	O2	CADM1
0	2.52493	0	O2	TP53I11
0	2.48544	0	O2	S100A13
0	2.48257	0	O2	SERPINE2
0	2.46929	0	O2	CKB
0	2.37196	0	O2	MEF2C
0	2.3257	0	O2	FAM20C
0	2.28544	0	O2	RPS3A
0	2.2232	0	O2	CLEC11A
0	2.14321	0	O2	COL13A1
0	2.13332	0	O2	ITGA10
0	2.09682	0	O2	SRGAP3
0	2.08994	0	O2	KLK4
0	2.07501	0	O2	RUNX2
0	2.05822	0	O2	RPS4X
0	2.05394	0	O2	RPS2
0	2.03892	0	O2	RPL5
0	2.03864	0	O2	PGF
0	2.01711	0	O2	RPS12
0	2.00943	0	O2	FRMD4B
0	2.00461	0	O2	RPS6
0	1.99939	0	O2	RPL32
0	1.99253	0	O2	RPL26
0	1.99138	0	O2	A2M
0	1.98346	0	O2	RPS3
0	1.97651	0	O2	RPL13
0	1.96869	0	O2	RPL34
0	1.9483	0	O2	RPL30
0	1.9481	0	O2	CDH15
0	1.93368	0	O2	RPL29
0	1.92887	0	O2	RPL18A
0	1.92175	0	O2	RPLP1
0	1.91074	0	O2	RPL6
0	1.91003	0	O2	RPL11
0	1.90271	0	O2	RPS13
0	1.89715	0	O2	RPS18
0	1.89029	0	O2	RPL3
0	1.88765	0	O2	RPS23
0	1.8778	0	O2	RPS24
0	1.87243	0	O2	RPS27A
0	1.87101	0	O2	RPL7A
0	1.85125	0	O2	RPL35A
0	1.85122	0	O2	EEF1A1
0	1.84499	0	O2	RPS8
0	1.8372	0	O2	RPL37A
0	1.83492	0	O2	INSC
0	1.83481	0	O2	RPS15A
0	1.83021	0	O2	RPL9
0	1.81886	0	O2	RPL19
0	1.81594	0	O2	RPL23A
0	1.81329	0	O2	RPS27
0	1.809	0	O2	RPS14
0	1.80166	0	O2	RPL18
0	1.79972	0	O2	RPS21
0	1.79128	0	O2	RPS19
0	1.789	0	O2	RPL12
0	1.78428	0	O2	RPL14
0	1.77745	0	O2	NACA
0	1.77657	0	O2	SCIN
0	1.76479	0	O2	RPS7
0	1.76163	0	O2	RPL22
0	1.76008	0	O2	RPS25
0	1.75151	0	O2	RPL37
0	1.74969	0	O2	RPS15
0	1.72501	0	O2	RPL21
0	1.71916	0	O2	RPL24
0	1.71227	0	O2	RPL10
0	1.66893	0	O2	RPL35
0	1.6273	0	O2	MMP16
0	1.59116	0	O2	RPL41
4.57188e-308	1.87859	8.7588e-304	O2	RPL10A
1.1866e-305	1.51444	2.2733e-301	O2	CHMP4C
8.76398e-300	1.88267	1.679e-295	O2	RACK1
1.93855e-299	1.67418	3.71387e-295	O2	RPL8
1.81847e-296	1.85754	3.48382e-292	O2	RPL7
3.91415e-294	1.87557	7.49873e-290	O2	FAT1
8.61625e-293	1.73422	1.6507e-288	O2	RPL15
8.7378e-292	1.73948	1.67399e-287	O2	RPS10
9.78855e-292	2.41144	1.87529e-287	O2	DPT
2.57913e-291	1.90857	4.9411e-287	O2	RPS5
7.34751e-291	1.70045	1.40764e-286	O2	RPS16
8.74059e-286	1.97824	1.67452e-281	O2	FTH1
3.48342e-284	1.57519	6.67354e-280	O2	RAMP1
1.95619e-282	1.5881	3.74767e-278	O2	RPS9
7.20781e-279	1.68572	1.38087e-274	O2	PMF1-BGLAP
2.34635e-274	1.5892	4.49513e-270	O2	RPS29
1.5928e-269	1.5558	3.05149e-265	O2	FAU
7.24026e-268	1.42346	1.38709e-263	O2	PDGFC
4.13687e-263	1.53696	7.92541e-259	O2	PDGFD
8.14676e-262	1.71016	1.56076e-257	O2	EZR
8.22536e-262	1.69799	1.57581e-257	O2	RPL36
2.06833e-260	1.62335	3.9625e-256	O2	RPL38
2.6811e-257	1.87077	5.13644e-253	O2	AFDN
9.05483e-257	1.57297	1.73472e-252	O2	RPL27
5.15982e-255	1.91658	9.88518e-251	O2	LITAF
6.673e-254	1.57574	1.27841e-249	O2	RPS28
1.66044e-249	1.38389	3.18107e-245	O2	SP7
1.00672e-248	1.7827	1.92868e-244	O2	RPSA
3.55528e-248	1.48023	6.8112e-244	O2	TPT1
1.78714e-247	1.50316	3.4238e-243	O2	BMP3
3.36766e-246	1.88787	6.45177e-242	O2	RPL4
9.76329e-246	1.42573	1.87045e-241	O2	FXYD6
4.98364e-244	1.88395	9.54765e-240	O2	NDNF
5.01899e-240	1.361	9.61539e-236	O2	LRRC15
2.04096e-234	2.15434	3.91007e-230	O2	BGN
4.88746e-234	1.56689	9.3634e-230	O2	UBA52
5.55396e-234	1.52255	1.06403e-229	O2	SEMA7A
1.32881e-232	5.48902	2.54574e-228	O2	SFRP4
2.66985e-231	1.75515	5.1149e-227	O2	BAMBI
1.458e-230	2.40455	2.79324e-226	O2	S100A4
2.41791e-227	1.67658	4.63224e-223	O2	EEF1D
5.59429e-227	1.81212	1.07175e-222	O2	PTPRD
7.39586e-226	1.43432	1.4169e-221	O2	FAM69C
4.61809e-223	1.47057	8.84734e-219	O2	RPLP2
1.26257e-222	1.9251	2.41884e-218	O2	DLX5
1.70131e-221	2.00096	3.25936e-217	O2	MAP1B
1.2076e-220	1.74911	2.31351e-216	O2	RPL36A
2.01388e-220	1.90519	3.85819e-216	O2	SLC29A1
3.1728e-220	1.57429	6.07845e-216	O2	PFDN5
1.25142e-217	1.44226	2.39746e-213	O2	RPL28
4.15326e-216	1.39709	7.95681e-212	O2	EPCAM
6.29368e-215	1.70469	1.20574e-210	O2	LMO7
5.2018e-212	1.67655	9.96561e-208	O2	HNRNPA1
3.67668e-211	1.53002	7.04378e-207	O2	RPS11
2.27809e-210	1.58681	4.36436e-206	O2	BTF3
5.15948e-210	1.82312	9.88453e-206	O2	CSRP2
1.19123e-209	2.04603	2.28215e-205	O2	COL12A1
2.18555e-209	1.97926	4.18707e-205	O2	ENPP1
3.97676e-208	1.54435	7.61867e-204	O2	NPNT
7.02569e-208	1.79399	1.34598e-203	O2	FAT3
1.03175e-206	1.77724	1.97664e-202	O2	FAM207A
1.5356e-206	1.83653	2.94191e-202	O2	RPS4Y1
7.16405e-204	1.7712	1.37249e-199	O2	MPP6
3.76626e-201	1.49905	7.21539e-197	O2	RPS26
8.41952e-199	1.53434	1.61301e-194	O2	RPL13A
3.05775e-195	1.6734	5.85803e-191	O2	CCDC68
4.35753e-194	1.47145	8.34815e-190	O2	RPL27A
4.97037e-189	1.65998	9.52224e-185	O2	UQCRB
4.94274e-187	1.52314	9.46931e-183	O2	ITGA8
2.23295e-177	1.28786	4.27788e-173	O2	MYO1D
9.06677e-175	1.36467	1.73701e-170	O2	LRP4
3.6648e-173	1.49207	7.02102e-169	O2	SYT12
2.08037e-172	1.42233	3.98557e-168	O2	VDR
1.88612e-170	1.64774	3.61343e-166	O2	ADARB1
1.60029e-167	1.59449	3.06583e-163	O2	EMP2
2.51188e-165	1.5587	4.81225e-161	O2	DLX6
2.57763e-162	1.54359	4.93823e-158	O2	YBX1
5.61914e-162	1.70924	1.07652e-157	O2	SNHG8
1.49007e-159	1.65823	2.85468e-155	O2	EEF1B2
1.2109e-158	1.57594	2.31984e-154	O2	NPM1
5.9575e-155	1.48932	1.14134e-150	O2	S100A6
5.99197e-155	1.64996	1.14794e-150	O2	NOP53
1.25325e-152	1.38581	2.40098e-148	O2	TEX41
3.92427e-150	1.93211	7.51812e-146	O2	WISP2
7.39175e-150	1.30466	1.41611e-145	O2	TSPAN11
3.51047e-147	1.27763	6.72537e-143	O2	TBX2-AS1
1.03992e-145	1.57259	1.99228e-141	O2	CRIP1
1.27684e-145	1.35896	2.44617e-141	O2	PTMA
1.1057e-143	1.65851	2.11829e-139	O2	PCDH9
3.92358e-140	1.42138	7.51679e-136	O2	HSP90AB1
1.27157e-139	1.78224	2.43608e-135	O2	INTU
3.65235e-139	1.58073	6.99718e-135	O2	COLEC12
2.50013e-138	1.53007	4.78975e-134	O2	EEF2
8.84312e-138	1.54536	1.69417e-133	O2	ZFAS1
1.91698e-134	1.40581	3.67255e-130	O2	RPL23
3.95608e-134	1.39665	7.57906e-130	O2	SEM1
1.85152e-133	1.56718	3.54715e-129	O2	DBI
4.88373e-133	1.59689	9.35626e-129	O2	FGFR3
5.40858e-133	1.39298	1.03618e-128	O2	PLAT
5.54175e-133	1.44168	1.06169e-128	O2	C19orf48
1.30159e-132	1.51998	2.49359e-128	O2	CAMTA1
1.90646e-128	1.66016	3.65239e-124	O2	NRP2
3.56474e-128	1.48499	6.82933e-124	O2	C12orf57
1.93885e-127	1.35458	3.71445e-123	O2	TBX2
3.53327e-126	1.61712	6.76903e-122	O2	FGFR1
3.38583e-125	1.56496	6.48658e-121	O2	PLEKHA5
2.88942e-124	1.48163	5.53555e-120	O2	RPL31
1.32313e-123	1.49824	2.53485e-119	O2	EMP3
1.3871e-123	1.83382	2.6574e-119	O2	LIMCH1
1.61848e-123	1.39004	3.10068e-119	O2	GPRC5C
1.13252e-122	1.39932	2.16969e-118	O2	LGALS1
5.7261e-122	1.92009	1.09701e-117	O2	CLU
5.02186e-120	1.50525	9.62088e-116	O2	CCNI
4.54349e-116	1.42436	8.70442e-112	O2	C9orf3
5.7609e-115	1.52865	1.10367e-110	O2	MEF2A
3.87321e-114	1.51312	7.42029e-110	O2	ANP32B
1.0201e-113	1.65507	1.9543e-109	O2	RGS3
1.2078e-113	1.38009	2.3139e-109	O2	COMMD6
2.07746e-112	1.4576	3.98e-108	O2	TXN
2.97755e-111	1.39364	5.70439e-107	O2	CALM2
4.82376e-111	1.50233	9.24136e-107	O2	DAPK2
1.42846e-106	1.25428	2.73664e-102	O2	MT-ND4
3.99354e-106	1.51125	7.65082e-102	O2	EIF3E
2.40224e-105	1.38773	4.60221e-101	O2	FLNB
5.3468e-104	1.60242	1.02434e-99	O2	PLA2G16
4.70681e-103	1.27128	9.01731e-99	O2	MT-ATP6
3.51443e-102	1.26169	6.73294e-98	O2	CPNE2
6.8773e-102	1.5532	1.31755e-97	O2	PPP1CB
3.19434e-97	1.51301	6.11971e-93	O2	ZFP36L2
3.91933e-97	1.40604	7.50866e-93	O2	DPYSL3
9.14962e-95	1.336	1.75288e-90	O2	CD200
9.63219e-95	1.30149	1.84533e-90	O2	PTPN4
2.47565e-94	1.63901	4.74286e-90	O2	PTX3
4.74394e-94	1.29135	9.08845e-90	O2	AL078639.1
5.67541e-94	1.27087	1.0873e-89	O2	GNAS
1.29604e-93	1.50447	2.48295e-89	O2	GLUL
1.48907e-92	1.45722	2.85275e-88	O2	SLC25A6
4.14466e-91	1.34153	7.94034e-87	O2	FZD5
2.87417e-90	1.27491	5.50634e-86	O2	ACTG1
5.20015e-90	1.49202	9.96245e-86	O2	MYO6
1.17839e-89	1.41549	2.25756e-85	O2	SDC4
1.38903e-89	1.50683	2.66111e-85	O2	NBL1
9.74344e-88	1.33935	1.86665e-83	O2	RPL36AL
1.40445e-86	1.33133	2.69064e-82	O2	C3orf58
1.4098e-86	1.49998	2.70089e-82	O2	INSIG2
7.24316e-85	1.56429	1.38764e-80	O2	ATP2B1
1.27682e-83	1.42391	2.44613e-79	O2	PABPC1
3.28136e-81	1.49723	6.28642e-77	O2	SATB2
8.8479e-81	1.4478	1.69508e-76	O2	MDFI
5.42601e-79	1.24301	1.03952e-74	O2	PLP2
2.41551e-78	1.32909	4.62762e-74	O2	CDH2
3.42971e-78	1.56942	6.57065e-74	O2	RARRES1
1.01472e-77	1.21379	1.944e-73	O2	MT-CYB
1.52967e-77	1.38366	2.93054e-73	O2	RPL17
8.83616e-77	1.39063	1.69283e-72	O2	RSL1D1
3.16286e-76	1.30184	6.0594e-72	O2	NEDD9
1.09441e-73	1.56541	2.09667e-69	O2	MAFB
2.01932e-73	1.40001	3.86861e-69	O2	EIF3F
5.83317e-72	1.35913	1.11752e-67	O2	SULF1
2.62204e-71	1.37974	5.02331e-67	O2	EIF4B
4.40551e-71	1.2363	8.44008e-67	O2	MT-ND2
6.44174e-71	1.45897	1.23411e-66	O2	TGFB1
2.45051e-70	1.37803	4.69469e-66	O2	CARHSP1
1.06593e-69	1.43483	2.04211e-65	O2	CRYAB
1.31936e-69	1.43118	2.52763e-65	O2	SKIL
3.35421e-69	1.31927	6.42599e-65	O2	RPLP0
5.34077e-69	1.32445	1.02319e-64	O2	HIPK1
3.18748e-67	1.452	6.10657e-63	O2	CTGF
3.5865e-66	1.35228	6.87102e-62	O2	RSL24D1
1.4404e-65	1.406	2.75952e-61	O2	DAP
7.99058e-65	1.34562	1.53084e-60	O2	EIF3G
5.95376e-64	1.30703	1.14062e-59	O2	UQCRH
1.09213e-62	1.50492	2.0923e-58	O2	NUDT4
1.57497e-62	1.41832	3.01733e-58	O2	C1QTNF1
1.67953e-62	1.37696	3.21764e-58	O2	NSA2
3.85919e-61	1.25228	7.39343e-57	O2	TOMM7
4.46771e-61	1.33963	8.55923e-57	O2	EIF3H
1.36321e-59	1.78113	2.61163e-55	O2	FN1
5.638e-59	1.4135	1.08013e-54	O2	FZD8
9.12464e-59	1.34129	1.7481e-54	O2	ARPC5
1.36889e-58	1.34503	2.62252e-54	O2	PSIP1
1.53917e-58	1.32552	2.94875e-54	O2	EIF3L
1.60787e-58	1.34597	3.08036e-54	O2	GAPDH
1.45754e-57	1.2186	2.79236e-53	O2	ATP5F1E
5.14837e-57	1.22785	9.86326e-53	O2	DEPP1
2.28171e-56	1.23309	4.37129e-52	O2	COX4I1
1.24306e-55	1.40555	2.38146e-51	O2	KCTD12
2.2247e-55	1.26238	4.26208e-51	O2	MZT2B
3.10558e-55	1.27767	5.94967e-51	O2	TIMP2
4.10982e-55	1.29312	7.8736e-51	O2	SNRPD2
1.41012e-54	1.22768	2.70151e-50	O2	COX7C
1.85661e-54	1.37378	3.55689e-50	O2	GLDN
2.02285e-54	1.30626	3.87537e-50	O2	MINDY2
2.33183e-54	1.40609	4.46733e-50	O2	LRRFIP2
2.98218e-54	1.32733	5.71327e-50	O2	EPB41L4A-AS1
1.33039e-53	1.4348	2.54875e-49	O2	FOXC2
2.01029e-53	1.25381	3.85131e-49	O2	ARL6IP5
2.09921e-53	1.37504	4.02167e-49	O2	INAFM1
2.2958e-53	1.20382	4.39829e-49	O2	FBL
3.38627e-53	1.5116	6.48741e-49	O2	ACKR3
7.08484e-53	1.33658	1.35731e-48	O2	NUDT1
1.37258e-52	1.41017	2.62959e-48	O2	NDRG2
1.67177e-52	1.19544	3.20278e-48	O2	HMGB1
4.85669e-52	1.40262	9.30445e-48	O2	CDC42EP5
6.60686e-52	1.29207	1.26574e-47	O2	KLF13
7.97429e-52	1.30441	1.52771e-47	O2	COTL1
9.09326e-52	1.51828	1.74209e-47	O2	SERPINF1
1.76963e-51	1.38222	3.39025e-47	O2	LGI4
4.58634e-51	1.33964	8.7865e-47	O2	UNC5B
4.78397e-51	1.38477	9.16512e-47	O2	CCND1
5.37318e-51	1.26708	1.02939e-46	O2	RAB13
5.11294e-49	1.35172	9.79537e-45	O2	MYH10
1.00463e-48	1.33656	1.92467e-44	O2	NR3C1
1.02716e-48	1.2414	1.96783e-44	O2	RPS20
1.47757e-47	1.29451	2.83073e-43	O2	VIT
1.59005e-47	1.26721	3.04621e-43	O2	EFHD1
1.65296e-47	1.25229	3.16674e-43	O2	SERBP1
2.46775e-47	1.25693	4.72771e-43	O2	OTUD7B
1.09258e-46	1.26368	2.09317e-42	O2	SELENOW
2.08806e-46	1.19411	4.0003e-42	O2	MT-CO1
1.04437e-45	1.38112	2.0008e-41	O2	UACA
1.35846e-45	1.29592	2.60254e-41	O2	TPM1
4.51178e-45	1.3643	8.64368e-41	O2	SRGAP1
1.22815e-44	1.23785	2.35289e-40	O2	PDGFA
2.08291e-44	1.19417	3.99044e-40	O2	COL21A1
9.4319e-44	1.22721	1.80696e-39	O2	CRIP2
2.70669e-43	1.19266	5.18548e-39	O2	HADH
8.74004e-43	1.25658	1.67442e-38	O2	KCNMB4
1.44658e-42	1.26977	2.77135e-38	O2	MYO10
4.51767e-42	1.33779	8.65496e-38	O2	ARL4A
1.83429e-41	1.19693	3.51413e-37	O2	ZFAND1
2.00609e-41	1.28489	3.84326e-37	O2	PRR5
4.66266e-41	1.4248	8.93273e-37	O2	COPZ2
7.98242e-41	1.20646	1.52927e-36	O2	ATP5MG
4.77941e-40	1.23173	9.15639e-36	O2	RARG
6.12209e-40	1.22589	1.17287e-35	O2	CNBP
8.94499e-40	1.23883	1.71368e-35	O2	TRIR
1.26358e-39	1.28002	2.42076e-35	O2	ITGB2
2.46435e-39	1.28255	4.7212e-35	O2	ADK
2.22031e-38	1.2258	4.25366e-34	O2	RASGRP2
3.52488e-38	1.22511	6.75296e-34	O2	ATP5MC2
4.10353e-38	1.24384	7.86154e-34	O2	TENT5A
7.71403e-38	1.337	1.47785e-33	O2	DYNC2H1
1.44207e-37	1.24473	2.76271e-33	O2	NTAN1
3.78415e-37	1.22834	7.24967e-33	O2	TAGLN2
7.49935e-37	1.21502	1.43673e-32	O2	ID3
7.70312e-37	1.24719	1.47576e-32	O2	COX7A2L
1.01553e-35	1.21026	1.94556e-31	O2	MT-ND4L
2.32243e-35	1.20658	4.44931e-31	O2	GSTP1
5.64371e-35	1.20937	1.08122e-30	O2	SLC25A3
8.27104e-35	1.26604	1.58457e-30	O2	SMAD7
9.96955e-35	1.21135	1.90997e-30	O2	EIF3K
1.00907e-34	1.21712	1.93318e-30	O2	NHSL1
1.17477e-34	1.24336	2.25063e-30	O2	SMDT1
1.47453e-34	1.20867	2.82491e-30	O2	KNOP1
1.6948e-33	1.2181	3.24689e-29	O2	NAP1L1
1.07419e-32	1.20209	2.05793e-28	O2	CCDC85B
1.50512e-32	1.22357	2.88352e-28	O2	NENF
2.98091e-32	1.34432	5.71082e-28	O2	FBXO32
2.99606e-32	1.21254	5.73986e-28	O2	CALM1
4.92706e-31	1.19228	9.43926e-27	O2	ATP5ME
2.09914e-30	1.22905	4.02153e-26	O2	PHLDB1
5.50545e-30	1.23312	1.05474e-25	O2	HSPB2
6.3196e-30	1.2308	1.21071e-25	O2	P4HA1
8.46208e-30	1.2035	1.62116e-25	O2	PFDN4
1.76469e-29	1.2224	3.3808e-25	O2	ATP6V1F
2.15766e-29	1.21334	4.13364e-25	O2	C8orf59
2.69094e-29	1.27308	5.15531e-25	O2	H1F0
4.64292e-29	1.23827	8.89491e-25	O2	FKBP5
4.896e-29	1.26728	9.37976e-25	O2	HIST1H4C
6.85248e-29	1.22475	1.3128e-24	O2	SET
1.38181e-28	1.36178	2.64727e-24	O2	IER2
1.85117e-28	1.232	3.54648e-24	O2	RPS17
3.95535e-28	1.2086	7.57766e-24	O2	MZT2A
4.77051e-28	1.24689	9.13934e-24	O2	BLVRB
5.44682e-28	1.29928	1.0435e-23	O2	HSPB1
6.63046e-28	1.27086	1.27026e-23	O2	ZFHX4
7.6299e-28	1.92596	1.46174e-23	O2	C2orf40
1.50269e-27	1.20238	2.87885e-23	O2	TPM2
4.45814e-27	1.24143	8.54091e-23	O2	TJP1
8.03705e-27	1.22475	1.53974e-22	O2	C6orf48
1.26146e-26	1.23987	2.41671e-22	O2	SNHG7
2.18947e-26	1.20312	4.19459e-22	O2	ZNF608
4.61502e-26	1.18976	8.84145e-22	O2	PCBP2
7.85083e-26	1.19555	1.50406e-21	O2	POLR1D
1.66123e-25	1.20743	3.18258e-21	O2	EIF3D
1.91659e-25	1.23343	3.6718e-21	O2	FOXO3
3.41408e-25	1.19519	6.5407e-21	O2	TIMM13
4.78201e-25	1.19235	9.16137e-21	O2	SUPT4H1
6.38953e-25	1.19958	1.22411e-20	O2	TOMM20
8.5456e-25	1.19758	1.63717e-20	O2	SSBP4
2.5919e-24	1.26504	4.96556e-20	O2	CBLB
2.61331e-24	1.28197	5.00657e-20	O2	ID1
8.68537e-24	1.24443	1.66394e-19	O2	SLIT2
1.03336e-23	1.1923	1.97971e-19	O2	UXT
2.37904e-23	1.27657	4.55777e-19	O2	VEGFB
2.87906e-23	1.22017	5.5157e-19	O2	PPFIBP1
7.01997e-23	1.22829	1.34489e-18	O2	BORCS7
7.49211e-23	1.19646	1.43534e-18	O2	RWDD1
9.39056e-23	1.3914	1.79904e-18	O2	COL1A2
1.0201e-22	1.25079	1.95431e-18	O2	SYNE1
1.11248e-22	1.19631	2.13129e-18	O2	PA2G4
1.29935e-22	1.22289	2.4893e-18	O2	SLK
3.6411e-22	1.24507	6.97562e-18	O2	CDC42EP4
2.4917e-21	1.19499	4.7736e-17	O2	EIF2S3
4.06716e-21	1.36412	7.79187e-17	O2	ANKH
4.2033e-21	1.22539	8.05268e-17	O2	EFNA5
4.91343e-21	1.21036	9.41316e-17	O2	ZFHX3
1.2997e-20	1.22206	2.48997e-16	O2	SRPK2
8.04396e-20	1.20364	1.54106e-15	O2	BOD1
9.3419e-19	1.2095	1.78972e-14	O2	SDC2
9.08425e-18	1.25079	1.74036e-13	O2	CD74
1.08831e-17	1.21068	2.08499e-13	O2	TSC22D3
2.51226e-17	1.19462	4.81299e-13	O2	BCL6
2.86001e-17	1.27951	5.47921e-13	O2	HSPA1A
1.09416e-16	1.20024	2.0962e-12	O2	MDFIC
2.62802e-16	1.20275	5.03477e-12	O2	GADD45B
4.68223e-16	1.19674	8.97021e-12	O2	FXYD1
2.20757e-15	1.22603	4.22926e-11	O2	SNAI1
2.6556e-15	1.23849	5.0876e-11	O2	PIK3R1
4.72246e-15	1.20405	9.04729e-11	O2	VWA1
1.189e-14	1.19804	2.27788e-10	O2	ZBTB16
5.91984e-14	1.19486	1.13412e-09	O2	STK17A
2.37633e-11	1.20792	4.55258e-07	O2	GCHFR
3.36756e-11	1.28791	6.45157e-07	O2	DDIT4
1.61235e-10	1.19534	3.08894e-06	O2	LIFR
1.8797e-08	1.97102	0.000360113	O2	SPARC
1.34187e-06	1.32659	0.0257075	O2	TIMP1
0.00248405	1.23739	1	O2	HBA2
0.00428666	1.22111	1	O2	IGFBP6
0.0046609	2.8747	1	O2	COL1A1
0	5.67834	0	O3	NR4A1
0	4.48627	0	O3	NR4A2
0	3.8638	0	O3	HAS1
0	2.27394	0	O3	NR4A3
0	2.2502	0	O3	LINC00473
8.97909e-258	2.59958	1.72021e-253	O3	FOSL2
7.44595e-245	2.60789	1.42649e-240	O3	ELL2
6.03959e-224	2.24132	1.15706e-219	O3	LIF
1.31694e-221	2.25811	2.52299e-217	O3	MEDAG
2.70644e-220	2.19347	5.18501e-216	O3	RNF152
2.78995e-214	2.441	5.34499e-210	O3	NFIL3
4.87935e-209	4.21066	9.34787e-205	O3	C11orf96
3.676e-201	2.90266	7.04248e-197	O3	ZNF331
1.22053e-194	1.94131	2.33829e-190	O3	EGR3
1.49672e-194	3.56928	2.86741e-190	O3	ATP1B3
1.8199e-191	1.425	3.48656e-187	O3	SLC7A5
5.76901e-188	3.72797	1.10523e-183	O3	CH25H
5.00262e-185	3.46422	9.58401e-181	O3	IL6
1.4061e-184	2.45271	2.6938e-180	O3	CREM
2.01142e-177	2.56971	3.85349e-173	O3	CRISPLD2
3.83562e-174	2.82859	7.34827e-170	O3	RASD1
5.17285e-172	1.88558	9.91015e-168	O3	CSRNP1
1.20643e-162	2.23239	2.31128e-158	O3	JUNB
6.11236e-161	2.45554	1.17101e-156	O3	GLIS3
7.24763e-161	2.21011	1.3885e-156	O3	EGR1
2.83427e-160	2.28255	5.4299e-156	O3	PTGS2
3.39341e-158	2.57449	6.5011e-154	O3	STEAP4
1.24887e-154	2.83175	2.39259e-150	O3	CHMP1B
7.55533e-145	1.91144	1.44745e-140	O3	PDE4D
4.33156e-134	1.46796	8.2984e-130	O3	VPS37B
2.87966e-133	1.91167	5.51686e-129	O3	ADAMTS4
3.96758e-132	2.07359	7.6011e-128	O3	SLC2A3
2.57702e-128	2.15968	4.93705e-124	O3	ARRDC3
2.52716e-125	2.63804	4.84154e-121	O3	ID4
1.15879e-124	2.43263	2.22002e-120	O3	HES4
1.58171e-122	2.48691	3.03025e-118	O3	PHLDA1
2.68424e-121	2.12504	5.14247e-117	O3	CEBPD
7.41305e-118	1.78057	1.42019e-113	O3	CHD1
7.07348e-116	1.95707	1.35514e-111	O3	CEBPB
3.7384e-115	2.04261	7.16204e-111	O3	KLF9
3.84744e-113	2.05426	7.37092e-109	O3	SRGN
6.9765e-109	2.06432	1.33656e-104	O3	GADD45B
3.07368e-105	1.63306	5.88856e-101	O3	PER1
1.20253e-100	2.38252	2.30381e-96	O3	ADAMTS1
7.96845e-100	2.01662	1.5266e-95	O3	MAFF
2.30827e-99	1.55276	4.42219e-95	O3	HEYL
1.06884e-96	1.59746	2.04769e-92	O3	RAB20
8.47043e-96	1.68308	1.62277e-91	O3	BHLHE40
6.73838e-94	2.01923	1.29094e-89	O3	NNMT
6.28526e-93	2.01351	1.20413e-88	O3	VMP1
5.57784e-86	1.94605	1.0686e-81	O3	NAMPT
1.49744e-84	1.79975	2.86879e-80	O3	IRX3
4.6369e-84	1.79306	8.88337e-80	O3	DUSP1
1.0937e-83	1.66494	2.09532e-79	O3	SYAP1
6.4435e-83	1.91179	1.23445e-78	O3	YBX3
3.69206e-81	1.62584	7.07324e-77	O3	PRKAR1A
1.05361e-80	1.47471	2.01851e-76	O3	BCL3
1.15888e-77	1.80416	2.22018e-73	O3	ZFP36
8.12145e-75	1.30203	1.55591e-70	O3	AL645608.8
1.56863e-74	1.89007	3.00518e-70	O3	PDE4B
1.10616e-73	2.51487	2.11917e-69	O3	NCOA7
2.9872e-73	1.40967	5.72288e-69	O3	KALRN
2.60002e-70	2.45552	4.98112e-66	O3	MT2A
4.80679e-69	1.6558	9.20885e-65	O3	STOM
9.06415e-65	1.60602	1.73651e-60	O3	PIM1
7.3132e-64	2.25882	1.40106e-59	O3	DUSP4
1.81491e-62	1.55591	3.47701e-58	O3	GPRC5A
2.17411e-62	1.67733	4.16515e-58	O3	MIDN
2.97958e-62	1.53652	5.70828e-58	O3	STAT3
3.32732e-62	1.61048	6.37448e-58	O3	TIPARP
2.83485e-61	1.62278	5.43101e-57	O3	B4GALT1
1.63869e-60	1.8599	3.13941e-56	O3	BTG2
8.96471e-59	1.62612	1.71746e-54	O3	TSPYL2
1.23696e-58	2.02865	2.36976e-54	O3	RCAN1
4.35849e-58	1.51192	8.34999e-54	O3	SRSF3
1.66193e-57	1.89288	3.18393e-53	O3	SOCS3
2.21603e-57	1.62065	4.24547e-53	O3	SLC30A1
2.41421e-57	1.54537	4.62514e-53	O3	CDKN1A
2.63239e-56	1.83527	5.04313e-52	O3	SGK1
3.13042e-55	1.40877	5.99726e-51	O3	CFAP69
4.16862e-54	1.60353	7.98623e-50	O3	MCL1
4.71682e-54	1.81107	9.03648e-50	O3	RANBP2
3.91522e-53	1.43917	7.50078e-49	O3	DLG5
4.46096e-52	1.82572	8.54631e-48	O3	ID2
1.01049e-46	1.66174	1.93591e-42	O3	DNAJC27
1.3228e-46	1.53218	2.53423e-42	O3	ARRDC2
1.8426e-46	1.35921	3.53004e-42	O3	JUND
1.93863e-46	1.61141	3.71403e-42	O3	RFLNB
1.00292e-44	1.51004	1.92139e-40	O3	CTNNB1
8.3492e-44	1.33147	1.59954e-39	O3	PDE7A
3.10454e-42	1.29605	5.94768e-38	O3	ANKRD37
5.23983e-41	1.39275	1.00385e-36	O3	AHI1
1.30917e-40	1.42224	2.5081e-36	O3	ANKH
2.56676e-40	1.44272	4.91741e-36	O3	GABARAPL1
3.6051e-40	1.35171	6.90664e-36	O3	ABL1
5.72998e-40	1.26009	1.09775e-35	O3	PRMT9
8.00215e-39	1.47088	1.53305e-34	O3	FGF7
1.64233e-38	1.37296	3.14637e-34	O3	REL
2.85893e-38	1.65593	5.47714e-34	O3	VEGFA
3.15238e-38	1.36997	6.03933e-34	O3	STK24
4.12899e-38	1.44635	7.91032e-34	O3	STEAP1
1.36209e-37	1.4678	2.6095e-33	O3	FHL2
5.11482e-37	1.40849	9.79897e-33	O3	SLC7A2
1.1849e-36	1.36564	2.27002e-32	O3	SH3BP5
9.9535e-36	1.35536	1.90689e-31	O3	SELENOS
2.19386e-35	1.33766	4.203e-31	O3	TNFRSF1B
6.09257e-35	1.27166	1.16721e-30	O3	KSR1
1.44304e-34	1.52784	2.76458e-30	O3	ERRFI1
2.81771e-34	1.34954	5.39817e-30	O3	SELENOK
5.88157e-34	1.24816	1.12679e-29	O3	DDX5
1.19899e-33	1.25799	2.29703e-29	O3	PTP4A1
2.74544e-33	1.33753	5.25972e-29	O3	PLD1
3.51496e-33	1.37667	6.73396e-29	O3	ATF3
8.76698e-33	1.36726	1.67958e-28	O3	GREM2
9.44554e-33	1.39447	1.80958e-28	O3	DDX21
2.37551e-32	1.38413	4.55101e-28	O3	NFKBIZ
2.4978e-32	1.31145	4.78528e-28	O3	UBE2D3
3.96131e-32	1.26178	7.58908e-28	O3	FMNL1
6.9118e-32	1.36302	1.32416e-27	O3	RETREG1
1.18288e-31	1.62146	2.26615e-27	O3	TRIB1
1.25309e-31	1.67886	2.40067e-27	O3	HES1
6.24635e-31	1.39219	1.19668e-26	O3	CDC42SE1
1.6181e-30	1.26058	3.09995e-26	O3	SIK2
3.17993e-30	1.4066	6.0921e-26	O3	SAV1
7.25668e-30	1.35121	1.39023e-25	O3	ECE1
1.14789e-29	1.25171	2.19913e-25	O3	RGPD5
2.77681e-29	1.40073	5.31981e-25	O3	NIN
3.81351e-29	1.25311	7.30593e-25	O3	ISG20
2.93678e-27	1.32199	5.62628e-23	O3	GPCPD1
5.43059e-27	1.29535	1.04039e-22	O3	PRELP
1.46443e-26	1.33914	2.80555e-22	O3	FAM133B
1.47037e-26	1.57251	2.81693e-22	O3	HAS2
2.17216e-26	1.24895	4.16143e-22	O3	WSB1
2.43161e-26	1.61588	4.65848e-22	O3	SAT1
5.58594e-26	1.72056	1.07016e-21	O3	GADD45A
6.90894e-26	1.53536	1.32362e-21	O3	SPARCL1
3.47752e-25	1.38963	6.66224e-21	O3	TNFAIP6
4.5095e-25	1.47815	8.6393e-21	O3	MYC
4.65938e-25	1.26578	8.92644e-21	O3	ATG101
8.73009e-25	1.25816	1.67251e-20	O3	MAPK1IP1L
1.29183e-24	1.24085	2.47488e-20	O3	CCNT1
1.8018e-24	1.30397	3.45188e-20	O3	UPF3B
3.73182e-24	1.93525	7.14942e-20	O3	CCL2
6.03074e-24	1.27717	1.15537e-19	O3	TFPI
8.37051e-24	1.2976	1.60362e-19	O3	PHC2
1.05274e-23	1.45162	2.01683e-19	O3	CCNL1
4.45536e-23	1.29941	8.53559e-19	O3	CHN1
5.58527e-23	1.28285	1.07003e-18	O3	NFE2L2
9.04127e-23	1.42659	1.73213e-18	O3	METRNL
1.2549e-22	1.36113	2.40413e-18	O3	OSMR
4.88137e-22	1.29986	9.35173e-18	O3	WIPI1
6.33014e-22	1.25867	1.21273e-17	O3	PHTF1
6.75457e-22	1.22351	1.29404e-17	O3	FOS
7.15499e-22	1.31099	1.37075e-17	O3	ING1
8.08658e-22	1.30936	1.54923e-17	O3	ALG13
8.39424e-22	1.4151	1.60817e-17	O3	TWIST1
1.12158e-21	1.29608	2.14873e-17	O3	C1orf56
1.69832e-21	1.23434	3.25364e-17	O3	ETF1
3.456e-21	1.267	6.621e-17	O3	EFNB2
7.02705e-21	1.23109	1.34624e-16	O3	BIN1
7.98706e-21	1.2566	1.53016e-16	O3	CHSY1
2.67645e-20	1.36183	5.12754e-16	O3	CTSL
3.7669e-20	1.58953	7.21662e-16	O3	ARID5B
5.39636e-20	1.25734	1.03383e-15	O3	DDX27
1.3682e-19	1.18963	2.6212e-15	O3	COL6A2
1.39693e-19	1.31047	2.67624e-15	O3	SASH1
1.82727e-19	1.6369	3.50069e-15	O3	ID3
4.02631e-19	1.23212	7.71361e-15	O3	CCNH
6.78893e-19	1.24372	1.30062e-14	O3	RARA
8.17415e-19	1.26423	1.566e-14	O3	STEAP2
2.59463e-18	1.27707	4.97079e-14	O3	CP
3.07281e-18	1.30771	5.8869e-14	O3	ABL2
3.18683e-18	1.33252	6.10533e-14	O3	TYMP
3.67617e-18	1.35259	7.0428e-14	O3	TPM4
7.93265e-18	1.34037	1.51974e-13	O3	IER5L
1.37478e-17	1.2771	2.63381e-13	O3	AKAP13
4.65076e-17	1.19377	8.90993e-13	O3	EIF4A1
4.76288e-17	1.21685	9.12472e-13	O3	RNF113A
5.13882e-17	1.20822	9.84495e-13	O3	IGFBP7
6.59962e-17	2.88016	1.26436e-12	O3	CYR61
1.28131e-16	1.22408	2.45474e-12	O3	SCARA5
1.87118e-16	1.26414	3.58481e-12	O3	BTG3
3.33695e-16	1.2025	6.39292e-12	O3	JOSD1
6.9126e-16	1.23606	1.32432e-11	O3	MIR22HG
7.62397e-16	1.27483	1.4606e-11	O3	ALDH1A3
1.30438e-15	1.27672	2.49893e-11	O3	ENPEP
1.42919e-15	1.20798	2.73804e-11	O3	VGLL4
2.23394e-15	1.58236	4.27979e-11	O3	GEM
2.44694e-15	1.2511	4.68785e-11	O3	MAP1LC3A
2.56651e-15	1.25674	4.91692e-11	O3	S1PR3
3.34361e-15	1.36054	6.40568e-11	O3	RND3
3.83145e-15	1.214	7.34029e-11	O3	SPTSSA
3.91212e-15	1.41487	7.49485e-11	O3	KCNE4
4.61743e-15	1.22726	8.84608e-11	O3	COPA
5.4296e-15	1.24604	1.0402e-10	O3	ZFAND5
6.47928e-15	1.26791	1.2413e-10	O3	KDM6B
8.43276e-15	1.6451	1.61555e-10	O3	GAS1
8.74709e-15	1.38661	1.67577e-10	O3	AKAP12
1.03802e-14	1.3456	1.98865e-10	O3	FAM107B
1.67371e-14	1.32281	3.20649e-10	O3	AC005261.1
2.00242e-14	1.20434	3.83623e-10	O3	PABPC4
2.36785e-14	1.20671	4.53632e-10	O3	ARL5B
3.53676e-14	1.28118	6.77572e-10	O3	REV3L
6.80243e-14	1.19191	1.30321e-09	O3	DDX24
1.10709e-13	1.3417	2.12097e-09	O3	NABP1
1.956e-13	1.87499	3.74731e-09	O3	PLAU
3.06358e-13	1.27824	5.8692e-09	O3	ATP2A2
3.2941e-13	1.22326	6.31085e-09	O3	TRABD2A
4.92573e-13	1.24834	9.43672e-09	O3	GSN
5.0656e-13	1.19562	9.70467e-09	O3	TBX15
9.56651e-13	1.19138	1.83275e-08	O3	EPAS1
1.36148e-12	1.21776	2.60831e-08	O3	OGA
1.77968e-12	1.35266	3.4095e-08	O3	BASP1
1.87696e-12	1.24046	3.59588e-08	O3	FOXC2
2.09657e-12	1.23871	4.01662e-08	O3	LGALS3
4.75603e-12	1.21456	9.11161e-08	O3	BZW1
8.99215e-12	1.46874	1.72272e-07	O3	PDGFRB
9.6846e-12	1.199	1.85537e-07	O3	SPART
1.28462e-11	1.19553	2.46107e-07	O3	EMD
2.48777e-11	1.1897	4.76607e-07	O3	TSKU
4.80007e-11	1.22115	9.19597e-07	O3	HSPA9
1.05253e-10	1.24329	2.01643e-06	O3	TSC22D1
1.32837e-10	1.30985	2.54488e-06	O3	DDIT4
1.8218e-10	1.19571	3.49021e-06	O3	GCC2
3.47962e-10	1.27288	6.66625e-06	O3	PTN
4.70209e-10	1.25237	9.00826e-06	O3	FAM89A
6.48986e-10	1.30451	1.24333e-05	O3	SNAI1
6.57253e-10	1.19719	1.25917e-05	O3	FTO
7.26451e-10	1.37493	1.39173e-05	O3	ACKR3
1.10039e-09	1.24844	2.10813e-05	O3	CYGB
1.89023e-09	1.21125	3.62131e-05	O3	PHYH
2.16865e-09	1.21356	4.15471e-05	O3	UGCG
2.32945e-09	1.29972	4.46276e-05	O3	EIF4A3
2.83798e-09	1.19095	5.43701e-05	O3	GLCCI1
3.07323e-09	1.36375	5.88769e-05	O3	TIMP3
5.61866e-09	1.3475	0.000107642	O3	TNFSF10
8.83627e-09	1.20447	0.000169285	O3	HNRNPU
1.11035e-08	1.22036	0.000212721	O3	COL5A3
1.47964e-08	1.31279	0.000283469	O3	APOC1
1.60013e-08	1.20034	0.000306552	O3	TACC1
1.86468e-08	1.18975	0.000357235	O3	PCDH18
2.00419e-08	1.26668	0.000383963	O3	GABRE
2.15615e-08	1.37854	0.000413076	O3	AGT
3.35612e-08	1.19236	0.000642965	O3	PLSCR1
3.45879e-08	1.20452	0.000662634	O3	JAG1
4.76116e-08	1.4423	0.000912144	O3	LMNA
6.2916e-08	1.22128	0.00120534	O3	PAPPA
6.92267e-08	1.18966	0.00132624	O3	C3
7.07524e-08	1.21117	0.00135548	O3	FOSB
1.05876e-07	1.37407	0.00202838	O3	SOD2
2.79058e-07	1.26537	0.00534619	O3	SH3PXD2A
4.01845e-07	1.61597	0.00769854	O3	FST
2.23704e-06	1.31422	0.0428572	O3	VMO1
2.85905e-06	1.19026	0.0547737	O3	MRPS26
4.21904e-06	1.22988	0.0808284	O3	FRMD4A
6.52337e-06	1.19603	0.124975	O3	SLC25A37
0.000660747	1.37401	1	O3	FAM43A
0.00078653	1.21777	1	O3	MT1E
0.00179415	1.2996	1	O3	GLRX
0.00331526	1.34337	1	O3	ID1
0.00557827	1.20203	1	O3	CTSC
