## Supplemental table 4 for "A systematic dissection of human primary osteoblasts *in vivo* at single-cell resolution": tableS4.xlsx

### Sheet: Sheet 1
ID	Description	GeneRatio	BgRatio	pvalue	p.adjust	qvalue	geneID	Count
GO:0006614	SRP-dependent cotranslational protein targeting to membrane	78/376	103/17913	1.0613e-111	4.09767e-108	3.43637e-108	RPS3A/RPS4X/RPS2/RPL5/RPS12/RPS6/RPL32/RPL26/RPS3/RPL13/RPL34/RPL30/RPL29/RPL18A/RPLP1/RPL6/RPL11/RPS13/RPS18/RPL3/RPS23/RPS24/RPS27A/RPL7A/RPL35A/RPS8/RPL37A/RPS15A/RPL9/RPL19/RPL23A/RPS27/RPS14/RPL18/RPS21/RPS19/RPL12/RPL14/RPS7/RPL22/RPS25/RPL37/RPS15/RPL21/RPL24/RPL10/RPL35/RPL41/RPL10A/RPL8/RPL7/RPL15/RPS10/RPS5/RPS16/RPS9/RPS29/RPL36/RPL38/RPL27/RPS28/RPSA/RPL4/UBA52/RPLP2/RPL36A/RPL28/RPS1…	78
GO:0006613	cotranslational protein targeting to membrane	78/376	106/17913	5.94521e-110	1.14772e-106	9.62499e-107	RPS3A/RPS4X/RPS2/RPL5/RPS12/RPS6/RPL32/RPL26/RPS3/RPL13/RPL34/RPL30/RPL29/RPL18A/RPLP1/RPL6/RPL11/RPS13/RPS18/RPL3/RPS23/RPS24/RPS27A/RPL7A/RPL35A/RPS8/RPL37A/RPS15A/RPL9/RPL19/RPL23A/RPS27/RPS14/RPL18/RPS21/RPS19/RPL12/RPL14/RPS7/RPL22/RPS25/RPL37/RPS15/RPL21/RPL24/RPL10/RPL35/RPL41/RPL10A/RPL8/RPL7/RPL15/RPS10/RPS5/RPS16/RPS9/RPS29/RPL36/RPL38/RPL27/RPS28/RPSA/RPL4/UBA52/RPLP2/RPL36A/RPL28/RPS1…	78
GO:0045047	protein targeting to ER	78/376	108/17913	7.63809e-109	9.83023e-106	8.24378e-106	RPS3A/RPS4X/RPS2/RPL5/RPS12/RPS6/RPL32/RPL26/RPS3/RPL13/RPL34/RPL30/RPL29/RPL18A/RPLP1/RPL6/RPL11/RPS13/RPS18/RPL3/RPS23/RPS24/RPS27A/RPL7A/RPL35A/RPS8/RPL37A/RPS15A/RPL9/RPL19/RPL23A/RPS27/RPS14/RPL18/RPS21/RPS19/RPL12/RPL14/RPS7/RPL22/RPS25/RPL37/RPS15/RPL21/RPL24/RPL10/RPL35/RPL41/RPL10A/RPL8/RPL7/RPL15/RPS10/RPS5/RPS16/RPS9/RPS29/RPL36/RPL38/RPL27/RPS28/RPSA/RPL4/UBA52/RPLP2/RPL36A/RPL28/RPS1…	78
GO:0000184	nuclear-transcribed mRNA catabolic process, nonsense-mediated decay	80/376	118/17913	5.29991e-108	5.11573e-105	4.29013e-105	RPS3A/RPS4X/RPS2/RPL5/RPS12/RPS6/RPL32/RPL26/RPS3/RPL13/RPL34/RPL30/RPL29/RPL18A/RPLP1/RPL6/RPL11/RPS13/RPS18/RPL3/RPS23/RPS24/RPS27A/RPL7A/RPL35A/RPS8/RPL37A/RPS15A/RPL9/RPL19/RPL23A/RPS27/RPS14/RPL18/RPS21/RPS19/RPL12/RPL14/RPS7/RPL22/RPS25/RPL37/RPS15/RPL21/RPL24/RPL10/RPL35/RPL41/RPL10A/RPL8/RPL7/RPL15/RPS10/RPS5/RPS16/RPS9/RPS29/RPL36/RPL38/RPL27/RPS28/RPSA/RPL4/UBA52/RPLP2/RPL36A/RPL28/RPS1…	80
GO:0072599	establishment of protein localization to endoplasmic reticulum	78/376	112/17913	9.56962e-107	7.38966e-104	6.19708e-104	RPS3A/RPS4X/RPS2/RPL5/RPS12/RPS6/RPL32/RPL26/RPS3/RPL13/RPL34/RPL30/RPL29/RPL18A/RPLP1/RPL6/RPL11/RPS13/RPS18/RPL3/RPS23/RPS24/RPS27A/RPL7A/RPL35A/RPS8/RPL37A/RPS15A/RPL9/RPL19/RPL23A/RPS27/RPS14/RPL18/RPS21/RPS19/RPL12/RPL14/RPS7/RPL22/RPS25/RPL37/RPS15/RPL21/RPL24/RPL10/RPL35/RPL41/RPL10A/RPL8/RPL7/RPL15/RPS10/RPS5/RPS16/RPS9/RPS29/RPL36/RPL38/RPL27/RPS28/RPSA/RPL4/UBA52/RPLP2/RPL36A/RPL28/RPS1…	78
GO:0006413	translational initiation	90/376	183/17913	1.71862e-103	1.10593e-100	9.27452e-101	RPS3A/RPS4X/RPS2/RPL5/RPS12/RPS6/RPL32/RPL26/RPS3/RPL13/RPL34/RPL30/RPL29/RPL18A/RPLP1/RPL6/RPL11/RPS13/RPS18/RPL3/RPS23/RPS24/RPS27A/RPL7A/RPL35A/RPS8/RPL37A/RPS15A/RPL9/RPL19/RPL23A/RPS27/RPS14/RPL18/RPS21/RPS19/RPL12/RPL14/RPS7/RPL22/RPS25/RPL37/RPS15/RPL21/RPL24/RPL10/RPL35/RPL41/RPL10A/RPL8/RPL7/RPL15/RPS10/RPS5/RPS16/RPS9/RPS29/RPL36/RPL38/RPL27/RPS28/RPSA/RPL4/UBA52/RPLP2/RPL36A/RPL28/RPS1…	90
GO:0070972	protein localization to endoplasmic reticulum	78/376	128/17913	1.38944e-99	7.66376e-97	6.42695e-97	RPS3A/RPS4X/RPS2/RPL5/RPS12/RPS6/RPL32/RPL26/RPS3/RPL13/RPL34/RPL30/RPL29/RPL18A/RPLP1/RPL6/RPL11/RPS13/RPS18/RPL3/RPS23/RPS24/RPS27A/RPL7A/RPL35A/RPS8/RPL37A/RPS15A/RPL9/RPL19/RPL23A/RPS27/RPS14/RPL18/RPS21/RPS19/RPL12/RPL14/RPS7/RPL22/RPS25/RPL37/RPS15/RPL21/RPL24/RPL10/RPL35/RPL41/RPL10A/RPL8/RPL7/RPL15/RPS10/RPS5/RPS16/RPS9/RPS29/RPL36/RPL38/RPL27/RPS28/RPSA/RPL4/UBA52/RPLP2/RPL36A/RPL28/RPS1…	78
GO:0019080	viral gene expression	85/376	191/17913	9.83376e-93	4.74602e-90	3.98008e-90	RPS3A/RPS4X/RPS2/RPL5/RPS12/RPS6/RPL32/RPL26/RPS3/RPL13/RPL34/RPL30/RPL29/RPL18A/RPLP1/RPL6/RPL11/RPS13/RPS18/RPL3/RPS23/RPS24/RPS27A/RPL7A/RPL35A/RPS8/RPL37A/RPS15A/RPL9/RPL19/RPL23A/RPS27/RPS14/RPL18/RPS21/RPS19/RPL12/RPL14/RPS7/RPL22/RPS25/RPL37/RPS15/RPL21/RPL24/RPL10/RPL35/RPL41/RPL10A/RPL8/RPL7/RPL15/RPS10/RPS5/RPS16/RPS9/RPS29/RPL36/RPL38/RPL27/RPS28/RPSA/RPL4/UBA52/RPLP2/RPL36A/RPL28/RPS1…	85
GO:0006612	protein targeting to membrane	79/376	167/17913	1.0009e-88	4.29386e-86	3.6009e-86	RPS3A/RPS4X/RPS2/RPL5/RPS12/RPS6/RPL32/RPL26/RPS3/RPL13/RPL34/RPL30/RPL29/RPL18A/RPLP1/RPL6/RPL11/RPS13/RPS18/RPL3/RPS23/RPS24/RPS27A/RPL7A/RPL35A/RPS8/RPL37A/RPS15A/RPL9/RPL19/RPL23A/RPS27/RPS14/RPL18/RPS21/RPS19/RPL12/RPL14/RPS7/RPL22/RPS25/RPL37/RPS15/RPL21/RPL24/RPL10/RPL35/RPL41/RPL10A/RPL8/RPL7/RPL15/RPS10/RPS5/RPS16/RPS9/RPS29/RPL36/RPL38/RPL27/RPS28/RPSA/RPL4/UBA52/RPLP2/RPL36A/RPL28/RPS1…	79
GO:0019083	viral transcription	80/376	177/17913	8.09751e-88	3.12645e-85	2.62189e-85	RPS3A/RPS4X/RPS2/RPL5/RPS12/RPS6/RPL32/RPL26/RPS3/RPL13/RPL34/RPL30/RPL29/RPL18A/RPLP1/RPL6/RPL11/RPS13/RPS18/RPL3/RPS23/RPS24/RPS27A/RPL7A/RPL35A/RPS8/RPL37A/RPS15A/RPL9/RPL19/RPL23A/RPS27/RPS14/RPL18/RPS21/RPS19/RPL12/RPL14/RPS7/RPL22/RPS25/RPL37/RPS15/RPL21/RPL24/RPL10/RPL35/RPL41/RPL10A/RPL8/RPL7/RPL15/RPS10/RPS5/RPS16/RPS9/RPS29/RPL36/RPL38/RPL27/RPS28/RPSA/RPL4/UBA52/RPLP2/RPL36A/RPL28/RPS1…	80
GO:0000956	nuclear-transcribed mRNA catabolic process	81/376	197/17913	9.86034e-85	3.46098e-82	2.90243e-82	RPS3A/RPS4X/RPS2/RPL5/RPS12/RPS6/RPL32/RPL26/RPS3/RPL13/RPL34/RPL30/RPL29/RPL18A/RPLP1/RPL6/RPL11/RPS13/RPS18/RPL3/RPS23/RPS24/RPS27A/RPL7A/RPL35A/RPS8/RPL37A/RPS15A/RPL9/RPL19/RPL23A/RPS27/RPS14/RPL18/RPS21/RPS19/RPL12/RPL14/RPS7/RPL22/RPS25/RPL37/RPS15/RPL21/RPL24/RPL10/RPL35/RPL41/RPL10A/RPL8/RPL7/RPL15/RPS10/RPS5/RPS16/RPS9/RPS29/RPL36/RPL38/RPL27/RPS28/RPSA/RPL4/UBA52/RPLP2/RPL36A/RPL28/RPS1…	81
GO:0006402	mRNA catabolic process	88/376	338/17913	5.33867e-72	1.71772e-69	1.4405e-69	RPS3A/RPS4X/RPS2/RPL5/RPS12/RPS6/RPL32/RPL26/RPS3/RPL13/RPL34/RPL30/RPL29/RPL18A/RPLP1/RPL6/RPL11/RPS13/RPS18/RPL3/RPS23/RPS24/RPS27A/RPL7A/RPL35A/RPS8/RPL37A/RPS15A/RPL9/RPL19/RPL23A/RPS27/RPS14/RPL18/RPS21/RPS19/RPL12/RPL14/RPS7/RPL22/RPS25/RPL37/RPS15/RPL21/RPL24/RPL10/RPL35/RPL41/RPL10A/RPL8/RPL7/RPL15/RPS10/RPS5/RPS16/RPS9/RPS29/RPL36/RPL38/RPL27/RPS28/RPSA/RPL4/UBA52/RPLP2/RPL36A/RPL28/RPS1…	88
GO:0006401	RNA catabolic process	89/376	368/17913	9.27022e-70	2.75326e-67	2.30892e-67	RPS3A/RPS4X/RPS2/RPL5/RPS12/RPS6/RPL32/RPL26/RPS3/RPL13/RPL34/RPL30/RPL29/RPL18A/RPLP1/RPL6/RPL11/RPS13/RPS18/RPL3/RPS23/RPS24/RPS27A/RPL7A/RPL35A/RPS8/RPL37A/RPS15A/RPL9/RPL19/RPL23A/RPS27/RPS14/RPL18/RPS21/RPS19/RPL12/RPL14/RPS7/RPL22/RPS25/RPL37/RPS15/RPL21/RPL24/RPL10/RPL35/RPL41/RPL10A/RPL8/RPL7/RPL15/RPS10/RPS5/RPS16/RPS9/RPS29/RPL36/RPL38/RPL27/RPS28/RPSA/RPL4/UBA52/RPLP2/RPL36A/RPL28/RPS1…	89
GO:0090150	establishment of protein localization to membrane	81/376	287/17913	3.34309e-69	9.21975e-67	7.73183e-67	RPS3A/RPS4X/RPS2/RPL5/RPS12/RPS6/RPL32/RPL26/RPS3/RPL13/RPL34/RPL30/RPL29/RPL18A/RPLP1/RPL6/RPL11/RPS13/RPS18/RPL3/RPS23/RPS24/RPS27A/RPL7A/RPL35A/RPS8/RPL37A/RPS15A/RPL9/RPL19/RPL23A/RPS27/RPS14/RPL18/RPS21/RPS19/RPL12/RPL14/RPS7/RPL22/RPS25/RPL37/RPS15/RPL21/RPL24/RPL10/RPL35/RPL41/RPL10A/RACK1/RPL8/RPL7/RPL15/RPS10/RPS5/RPS16/RPS9/RPS29/RPL36/RPL38/AFDN/RPL27/RPS28/RPSA/RPL4/UBA52/RPLP2/RPL36A…	81
GO:0006605	protein targeting	85/376	364/17913	4.07768e-65	1.04959e-62	8.80207e-63	RPS3A/RPS4X/RPS2/RPL5/RPS12/RPS6/RPL32/RPL26/RPS3/RPL13/RPL34/RPL30/RPL29/RPL18A/RPLP1/RPL6/RPL11/RPS13/RPS18/RPL3/RPS23/RPS24/RPS27A/RPL7A/RPL35A/RPS8/RPL37A/RPS15A/RPL9/RPL19/RPL23A/RPS27/RPS14/RPL18/RPS21/RPS19/RPL12/RPL14/RPS7/RPL22/RPS25/RPL37/RPS15/RPL21/RPL24/RPL10/RPL35/RPL41/RPL10A/RPL8/RPL7/RPL15/RPS10/RPS5/RPS16/RPS9/RPS29/RPL36/RPL38/RPL27/RPS28/RPSA/RPL4/UBA52/RPLP2/RPL36A/RPL28/RPS1…	85
GO:0072594	establishment of protein localization to organelle	88/376	452/17913	3.09839e-60	7.47681e-58	6.27017e-58	RPS3A/RPS4X/RPS2/RPL5/RPS12/RPS6/RPL32/RPL26/RPS3/RPL13/RPL34/RPL30/RPL29/RPL18A/RPLP1/RPL6/RPL11/RPS13/RPS18/RPL3/RPS23/RPS24/RPS27A/RPL7A/RPL35A/RPS8/RPL37A/RPS15A/RPL9/RPL19/RPL23A/RPS27/RPS14/RPL18/RPS21/RPS19/RPL12/RPL14/RPS7/RPL22/RPS25/RPL37/RPS15/RPL21/RPL24/RPL10/RPL35/RPL41/RPL10A/RPL8/RPL7/RPL15/RPS10/RPS5/RPS16/RPS9/RPS29/RPL36/RPL38/RPL27/RPS28/RPSA/RPL4/UBA52/RPLP2/RPL36A/RPL28/RPS1…	88
GO:0002181	cytoplasmic translation	29/376	69/17913	8.18733e-31	1.85949e-28	1.5594e-28	RPL32/RPL30/RPL18A/RPL6/RPL11/RPS23/RPL19/RPL18/RPS21/RPL24/RPL41/RPL10A/RPL8/RPS29/RPL36/RPL38/RPS28/RPL36A/RPS26/RPL13A/EEF2/RPL31/EIF3E/EIF3F/EIF3G/EIF3H/EIF3L/EIF3K/EIF3D	29
GO:0022613	ribonucleoprotein complex biogenesis	40/376	381/17913	4.05423e-17	8.69633e-15	7.29288e-15	RPS2/RPL5/RPS6/RPL26/RPL11/RPS23/RPS24/RPL35A/RPS27/RPS14/RPS19/RPL14/RPS7/RPS15/RPL7/RPS16/RPS9/RPL38/RPL27/RPS28/FAM207A/RPL13A/NPM1/NOP53/HSP90AB1/EIF3E/GLUL/EIF3F/EIF3G/NSA2/EIF3H/PSIP1/EIF3L/SNRPD2/FBL/EIF3K/RPS17/EIF3D/PA2G4/SRPK2	40
GO:0042254	ribosome biogenesis	27/376	202/17913	1.81195e-14	3.68208e-12	3.08785e-12	RPS2/RPL5/RPS6/RPL26/RPL11/RPS24/RPL35A/RPS27/RPS14/RPS19/RPL14/RPS7/RPS15/RPL7/RPS16/RPS9/RPL38/RPL27/RPS28/FAM207A/NPM1/NOP53/GLUL/NSA2/FBL/RPS17/PA2G4	27
GO:0001503	ossification	36/376	388/17913	7.6007e-14	1.46732e-11	1.23051e-11	IBSP/IFITM5/BGLAP/TNC/OMD/PTH1R/MEF2C/FAM20C/COL13A1/RUNX2/RPS15/MMP16/RPL38/SP7/BMP3/SEMA7A/DLX5/ENPP1/NPNT/LRP4/INTU/FGFR3/GNAS/ATP2B1/SATB2/RSL1D1/TGFB1/FOXC2/FBL/ID3/ID1/COL1A2/ANKH/SNAI1/ZBTB16/SPARC	36
GO:0006364	rRNA processing	23/376	154/17913	1.50122e-13	2.7601e-11	2.31466e-11	RPS2/RPL5/RPS6/RPL26/RPL11/RPS24/RPL35A/RPS27/RPS14/RPS19/RPL14/RPS7/RPS15/RPL7/RPS16/RPS9/RPL27/RPS28/FAM207A/NSA2/FBL/RPS17/PA2G4	23
GO:0016072	rRNA metabolic process	25/376	191/17913	2.81523e-13	4.94073e-11	4.14338e-11	RPS2/RPL5/RPS6/RPL26/RPL11/RPS24/RPL35A/RPS27/RPS14/RPS19/RPL14/RPS7/RPS15/RPL7/RPS16/RPS9/RPL27/RPS28/FAM207A/NOP53/NSA2/FBL/TRIR/RPS17/PA2G4	25
GO:0042274	ribosomal small subunit biogenesis	11/376	24/17913	5.89152e-13	9.89007e-11	8.29397e-11	RPS6/RPS24/RPS14/RPS19/RPS7/RPS15/RPS16/RPL38/RPS28/FAM207A/RPS17	11
GO:0001501	skeletal system development	33/376	479/17913	2.31624e-09	3.72624e-07	3.12489e-07	IFITM5/BGLAP/CHAD/PTH1R/MEF2C/FAM20C/COL13A1/RUNX2/SCIN/MMP16/PDGFC/RPL38/BMP3/SFRP4/DLX5/VDR/DLX6/FGFR3/FGFR1/GNAS/INSIG2/SATB2/MDFI/SULF1/TGFB1/FOXC2/RARG/COL1A2/ANKH/SNAI1/ZBTB16/SPARC/TIMP1	33
GO:0001732	formation of cytoplasmic translation initiation complex	7/376	14/17913	5.13475e-09	7.93011e-07	6.65031e-07	EIF3E/EIF3F/EIF3G/EIF3H/EIF3L/EIF3K/EIF3D	7
GO:0071826	ribonucleoprotein complex subunit organization	21/376	221/17913	9.03681e-09	1.34197e-06	1.12539e-06	RPL5/RPL11/RPS23/RPS14/RPS19/RPL38/RPL13A/NPM1/NOP53/HSP90AB1/EIF3E/EIF3F/EIF3G/EIF3H/PSIP1/EIF3L/SNRPD2/ZFAND1/EIF3K/EIF3D/SRPK2	21
GO:0030198	extracellular matrix organization	26/376	334/17913	1.0487e-08	1.49964e-06	1.25762e-06	SPP1/IBSP/TNC/COL13A1/ITGA10/A2M/MMP16/NDNF/BGN/COL12A1/NPNT/ITGA8/PTX3/SULF1/TGFB1/FN1/TIMP2/FOXC2/PDGFA/ITGB2/PHLDB1/P4HA1/COL1A2/VWA1/SPARC/TIMP1	26
GO:0022618	ribonucleoprotein complex assembly	20/376	209/17913	1.81931e-08	2.5087e-06	2.10383e-06	RPL5/RPL11/RPS23/RPS14/RPS19/RPL38/RPL13A/NPM1/NOP53/HSP90AB1/EIF3E/EIF3F/EIF3G/EIF3H/PSIP1/EIF3L/SNRPD2/EIF3K/EIF3D/SRPK2	20
GO:0001649	osteoblast differentiation	20/376	222/17913	5.01928e-08	6.61162e-06	5.54461e-06	IBSP/BGLAP/TNC/PTH1R/MEF2C/FAM20C/RUNX2/RPS15/SP7/BMP3/SEMA7A/DLX5/NPNT/GNAS/SATB2/RSL1D1/FBL/ID3/ID1/SNAI1	20
GO:0043062	extracellular structure organization	27/376	387/17913	5.40359e-08	6.61162e-06	5.54461e-06	SPP1/IBSP/TNC/COL13A1/ITGA10/A2M/MMP16/NDNF/BGN/COL12A1/NPNT/ITGA8/PTX3/SDC4/SULF1/TGFB1/FN1/TIMP2/FOXC2/PDGFA/ITGB2/PHLDB1/P4HA1/COL1A2/VWA1/SPARC/TIMP1	27
GO:0002183	cytoplasmic translational initiation	8/376	27/17913	5.47971e-08	6.61162e-06	5.54461e-06	RPL13A/EIF3E/EIF3F/EIF3G/EIF3H/EIF3L/EIF3K/EIF3D	8
GO:0042273	ribosomal large subunit biogenesis	8/376	27/17913	5.47971e-08	6.61162e-06	5.54461e-06	RPL5/RPL26/RPL11/RPL35A/RPL14/RPL7/RPL38/NOP53	8
GO:0034470	ncRNA processing	23/376	293/17913	6.48385e-08	7.58611e-06	6.36183e-06	RPS2/RPL5/RPS6/RPL26/RPL11/RPS24/RPL35A/RPS27/RPS14/RPS19/RPL14/RPS7/RPS15/RPL7/RPS16/RPS9/RPL27/RPS28/FAM207A/NSA2/FBL/RPS17/PA2G4	23
GO:0060349	bone morphogenesis	12/376	90/17913	3.85722e-07	4.38021e-05	3.67331e-05	IFITM5/MEF2C/COL13A1/RUNX2/MMP16/SFRP4/DLX5/FGFR3/GNAS/INSIG2/TGFB1/RARG	12
GO:0030282	bone mineralization	13/376	108/17913	4.25061e-07	4.68903e-05	3.93229e-05	IBSP/IFITM5/BGLAP/OMD/PTH1R/MEF2C/FAM20C/ENPP1/FGFR3/ATP2B1/TGFB1/COL1A2/ANKH	13
GO:0008630	intrinsic apoptotic signaling pathway in response to DNA damage	12/376	92/17913	4.92068e-07	5.27743e-05	4.42573e-05	RPL26/RPS3/TPT1/CRIP1/CLU/SKIL/HIPK1/ACKR3/CD74/SNAI1/PIK3R1/DDIT4	12
GO:0060348	bone development	17/376	189/17913	5.2234e-07	5.45069e-05	4.57103e-05	IFITM5/CHAD/MEF2C/FAM20C/COL13A1/RUNX2/MMP16/PDGFC/SFRP4/DLX5/FGFR3/GNAS/INSIG2/SULF1/TGFB1/RARG/SPARC	17
GO:0042255	ribosome assembly	7/376	26/17913	7.91649e-07	8.04357e-05	6.74547e-05	RPL5/RPL11/RPS14/RPS19/RPL38/NPM1/NOP53	7
GO:0031214	biomineral tissue development	15/376	154/17913	8.9233e-07	8.83407e-05	7.40839e-05	SPP1/IBSP/IFITM5/BGLAP/OMD/PTH1R/MEF2C/FAM20C/KLK4/ENPP1/FGFR3/ATP2B1/TGFB1/COL1A2/ANKH	15
GO:0001958	endochondral ossification	7/376	27/17913	1.04955e-06	9.88367e-05	8.2886e-05	MEF2C/COL13A1/RUNX2/MMP16/DLX5/FGFR3/GNAS	7
GO:0036075	replacement ossification	7/376	27/17913	1.04955e-06	9.88367e-05	8.2886e-05	MEF2C/COL13A1/RUNX2/MMP16/DLX5/FGFR3/GNAS	7
GO:0030278	regulation of ossification	17/376	199/17913	1.07765e-06	9.90671e-05	8.30792e-05	IFITM5/BGLAP/OMD/MEF2C/FAM20C/RUNX2/ENPP1/NPNT/LRP4/INTU/GNAS/ATP2B1/TGFB1/ID3/ID1/ANKH/ZBTB16	17
GO:1902229	regulation of intrinsic apoptotic signaling pathway in response to DNA damage	8/376	39/17913	1.21842e-06	0.000109403	9.17469e-05	RPL26/RPS3/TPT1/CLU/SKIL/ACKR3/CD74/SNAI1	8
GO:0048705	skeletal system morphogenesis	17/376	204/17913	1.52057e-06	0.00013343	0.000111897	IFITM5/CHAD/MEF2C/COL13A1/RUNX2/MMP16/SFRP4/DLX5/FGFR3/FGFR1/GNAS/INSIG2/SATB2/MDFI/TGFB1/FOXC2/RARG	17
GO:0071385	cellular response to glucocorticoid stimulus	9/376	54/17913	1.66027e-06	0.000142451	0.000119462	ZFP36L2/ATP2B1/TGFB1/SERPINF1/NR3C1/GSTP1/FBXO32/FOXO3/DDIT4	9
GO:0071384	cellular response to corticosteroid stimulus	9/376	58/17913	3.08762e-06	0.000259159	0.000217335	ZFP36L2/ATP2B1/TGFB1/SERPINF1/NR3C1/GSTP1/FBXO32/FOXO3/DDIT4	9
GO:1901655	cellular response to ketone	11/376	91/17913	3.17264e-06	0.000260629	0.000218568	SPP1/TNC/ATP2B1/TGFB1/SERPINF1/NR3C1/FBXO32/FOXO3/RWDD1/EFNA5/DDIT4	11
GO:0034248	regulation of cellular amide metabolic process	26/376	452/17913	3.72231e-06	0.000299413	0.000251093	RPS4X/RPL5/RPL26/RPS3/RPL30/EEF1A1/RPS14/RPL22/RPL10/RACK1/RPL38/RPL13A/NPM1/EEF2/CLU/EIF3E/ZFP36L2/PABPC1/EIF4B/EIF3H/GAPDH/EIF3K/HSPB1/EIF3D/FOXO3/PA2G4	26
GO:0006417	regulation of translation	24/376	397/17913	3.81383e-06	0.000300514	0.000252016	RPS4X/RPL5/RPL26/RPS3/RPL30/RPS14/RPL22/RPL10/RACK1/RPL38/RPL13A/NPM1/EEF2/EIF3E/ZFP36L2/PABPC1/EIF4B/EIF3H/GAPDH/EIF3K/HSPB1/EIF3D/FOXO3/PA2G4	24
GO:0061448	connective tissue development	18/376	243/17913	4.04701e-06	0.00031251	0.000262076	PTH1R/MEF2C/RUNX2/SCIN/PDGFD/BMP3/CRIP1/FGFR3/FGFR1/GNAS/SATB2/SULF1/TGFB1/FOXC2/RARG/SNAI1/ZBTB16/TIMP1	18
GO:0033273	response to vitamin	11/376	95/17913	4.85709e-06	0.00036771	0.000308367	SPP1/BGLAP/TNC/MAP1B/VDR/EEF2/ATP2B1/TGFB1/CCND1/GSTP1/SPARC	11
GO:0031960	response to corticosteroid	14/376	155/17913	5.0383e-06	0.000374094	0.000313721	BGLAP/RPL27/ZFP36L2/ATP2B1/TGFB1/SERPINF1/CCND1/NR3C1/GSTP1/FBXO32/FOXO3/SLIT2/DDIT4/SPARC	14
GO:0001655	urogenital system development	21/376	324/17913	5.34272e-06	0.000389212	0.0003264	TNC/MEF2C/PGF/PDGFD/EPCAM/NPNT/ITGA8/LRP4/CRIP1/FGFR1/SDC4/SULF1/TGFB1/FOXC2/SERPINF1/PDGFA/RARG/ID3/SMAD7/SLIT2/ZBTB16	21
GO:0046677	response to antibiotic	21/376	328/17913	6.45708e-06	0.000461681	0.000387173	BGLAP/TNC/MEF2C/RPS3/RPL10A/RACK1/PDGFD/HNRNPA1/CRIP1/EEF2/RPL23/CLU/TXN/CRYAB/CCND1/ID3/GSTP1/FOXO3/ID1/EFNA5/SPARC	21
GO:0097193	intrinsic apoptotic signaling pathway	19/376	277/17913	6.70786e-06	0.000468572	0.000392952	RPL26/RPS3/RPL11/RPS7/RACK1/TPT1/CRIP1/CLU/DAPK2/SKIL/HIPK1/ARL6IP5/ACKR3/HSPB1/CD74/HSPA1A/SNAI1/PIK3R1/DDIT4	19
GO:0019081	viral translation	5/376	14/17913	6.79617e-06	0.000468572	0.000392952	EIF3F/EIF3G/EIF3L/PCBP2/EIF3D	5
GO:0051216	cartilage development	15/376	182/17913	7.1842e-06	0.000486635	0.0004081	PTH1R/MEF2C/RUNX2/SCIN/BMP3/FGFR3/FGFR1/GNAS/SATB2/SULF1/TGFB1/RARG/SNAI1/ZBTB16/TIMP1	15
GO:0048568	embryonic organ development	24/376	413/17913	7.4524e-06	0.000489707	0.000410676	MEF2C/RUNX2/RPL10/MMP16/PDGFC/RPL38/DLX5/ITGA8/DLX6/TBX2/FGFR1/GNAS/FZD5/INSIG2/SATB2/MDFI/MAFB/TGFB1/HIPK1/FOXC2/PDGFA/RARG/ID3/SNAI1	24
GO:0051384	response to glucocorticoid	13/376	139/17913	7.48322e-06	0.000489707	0.000410676	BGLAP/ZFP36L2/ATP2B1/TGFB1/SERPINF1/CCND1/NR3C1/GSTP1/FBXO32/FOXO3/SLIT2/DDIT4/SPARC	13
GO:2001242	regulation of intrinsic apoptotic signaling pathway	14/376	163/17913	9.03262e-06	0.000581249	0.000487444	RPL26/RPS3/RPL11/RPS7/RACK1/TPT1/CLU/DAPK2/SKIL/ACKR3/HSPB1/CD74/HSPA1A/SNAI1	14
GO:0060350	endochondral bone morphogenesis	8/376	52/17913	1.17476e-05	0.000743564	0.000623564	MEF2C/COL13A1/RUNX2/MMP16/DLX5/FGFR3/GNAS/RARG	8
GO:0071559	response to transforming growth factor beta	17/376	239/17913	1.27723e-05	0.000787993	0.000660823	MEF2C/RPS27A/PDGFD/UBA52/BAMBI/NPNT/ITGA8/HSP90AB1/ZFP36L2/TGFB1/SKIL/NR3C1/SMAD7/ID1/COL1A2/ZFHX3/HSPA1A	17
GO:1901654	response to ketone	15/376	191/17913	1.28577e-05	0.000787993	0.000660823	SPP1/BGLAP/TNC/RPL27/ATP2B1/TGFB1/SERPINF1/CCND1/NR3C1/FBXO32/FOXO3/SLIT2/RWDD1/EFNA5/DDIT4	15
GO:0048872	homeostasis of number of cells	17/376	241/17913	1.4237e-05	0.000850766	0.000713466	MEF2C/RPS6/RPS24/RPS14/RPS19/CDH2/MAFB/TGFB1/SKIL/HMGB1/KLF13/RPS17/FOXO3/CD74/TSC22D3/BCL6/HSPA1A	17
GO:0051444	negative regulation of ubiquitin-protein transferase activity	5/376	16/17913	1.43227e-05	0.000850766	0.000713466	RPL5/RPL11/RPS7/RPL23/SMAD7	5
GO:0030500	regulation of bone mineralization	9/376	71/17913	1.69865e-05	0.000993711	0.000833341	IFITM5/BGLAP/OMD/MEF2C/FAM20C/ENPP1/ATP2B1/TGFB1/ANKH	9
GO:0034660	ncRNA metabolic process	25/376	470/17913	2.17583e-05	0.00125386	0.00105151	RPS2/RPL5/RPS6/RPL26/RPL11/RPS24/RPL35A/RPS27/RPS14/RPS19/RPL14/RPS7/RPS15/RPL7/RPS16/RPS9/RPL27/RPS28/FAM207A/NOP53/NSA2/FBL/TRIR/RPS17/PA2G4	25
GO:0001822	kidney development	18/376	276/17913	2.31042e-05	0.00129283	0.00108419	MEF2C/PGF/PDGFD/EPCAM/NPNT/ITGA8/LRP4/FGFR1/SDC4/SULF1/TGFB1/FOXC2/SERPINF1/PDGFA/ID3/SMAD7/SLIT2/ZBTB16	18
GO:0048562	embryonic organ morphogenesis	18/376	276/17913	2.31042e-05	0.00129283	0.00108419	MEF2C/RUNX2/MMP16/RPL38/DLX5/ITGA8/DLX6/TBX2/FGFR1/GNAS/FZD5/INSIG2/SATB2/MDFI/MAFB/HIPK1/FOXC2/RARG	18
GO:0034330	cell junction organization	18/376	277/17913	2.42437e-05	0.00133721	0.00112141	CD9/CADM1/CDH15/AFDN/LIMCH1/FZD5/ACTG1/SDC4/CDH2/TGFB1/HIPK1/FN1/RAB13/SMAD7/TJP1/SLK/EFNA5/SNAI1	18
GO:0045785	positive regulation of cell adhesion	22/376	388/17913	2.60898e-05	0.00141877	0.0011898	IBSP/RPS3/AFDN/NDNF/NPNT/EMP2/LGALS1/SDC4/NEDD9/TGFB1/FN1/FOXC2/HMGB1/TPM1/MYO10/ITGB2/SMAD7/ZFHX3/CD74/BCL6/PIK3R1/ZBTB16	22
GO:0071560	cellular response to transforming growth factor beta stimulus	16/376	233/17913	3.52223e-05	0.0018888	0.00158398	MEF2C/RPS27A/PDGFD/UBA52/BAMBI/NPNT/ITGA8/HSP90AB1/ZFP36L2/TGFB1/SKIL/NR3C1/SMAD7/ID1/COL1A2/HSPA1A	16
GO:0002062	chondrocyte differentiation	10/376	97/17913	3.65861e-05	0.00193505	0.00162277	PTH1R/MEF2C/RUNX2/SCIN/FGFR3/FGFR1/SULF1/TGFB1/RARG/ZBTB16	10
GO:0072001	renal system development	18/376	291/17913	4.63773e-05	0.00241977	0.00202925	MEF2C/PGF/PDGFD/EPCAM/NPNT/ITGA8/LRP4/FGFR1/SDC4/SULF1/TGFB1/FOXC2/SERPINF1/PDGFA/ID3/SMAD7/SLIT2/ZBTB16	18
GO:0000027	ribosomal large subunit assembly	4/376	11/17913	5.60978e-05	0.00284918	0.00238937	RPL5/RPL11/RPL38/NOP53	4
GO:0030326	embryonic limb morphogenesis	11/376	123/17913	5.68213e-05	0.00284918	0.00238937	RUNX2/DLX5/LRP4/DLX6/INTU/TBX2/FGFR1/GNAS/RARG/DYNC2H1/ZBTB16	11
GO:0035113	embryonic appendage morphogenesis	11/376	123/17913	5.68213e-05	0.00284918	0.00238937	RUNX2/DLX5/LRP4/DLX6/INTU/TBX2/FGFR1/GNAS/RARG/DYNC2H1/ZBTB16	11
GO:0048667	cell morphogenesis involved in neuron differentiation	25/376	500/17913	5.98621e-05	0.00296317	0.00248496	SPP1/NCAM1/MEF2C/RPL24/EZR/SEMA7A/PTPRD/DLX5/MAP1B/LRP4/ADARB1/S100A6/HSP90AB1/NRP2/C12orf57/MEF2A/SKIL/FN1/UNC5B/MYH10/ID1/SLIT2/EFNA5/SDC2/PIK3R1	25
GO:0001823	mesonephros development	10/376	103/17913	6.14036e-05	0.003001	0.00251669	PGF/EPCAM/NPNT/FGFR1/SDC4/TGFB1/FOXC2/SMAD7/SLIT2/ZBTB16	10
GO:0071236	cellular response to antibiotic	12/376	147/17913	6.46878e-05	0.00312199	0.00261815	MEF2C/RPS3/RACK1/PDGFD/HNRNPA1/CRIP1/RPL23/CLU/TXN/ID3/FOXO3/EFNA5	12
GO:0048145	regulation of fibroblast proliferation	9/376	86/17913	7.95747e-05	0.00379306	0.00318092	FTH1/PDGFC/PDGFD/S100A6/TGFB1/FN1/PDGFA/GSTP1/CD74	9
GO:0002576	platelet degranulation	11/376	128/17913	8.17389e-05	0.00384871	0.00322758	CD9/A2M/CLU/TGFB1/FN1/PDGFA/TAGLN2/CALM1/VEGFB/SPARC/TIMP1	11
GO:0048144	fibroblast proliferation	9/376	87/17913	8.71395e-05	0.00405356	0.00339938	FTH1/PDGFC/PDGFD/S100A6/TGFB1/FN1/PDGFA/GSTP1/CD74	9
GO:0048146	positive regulation of fibroblast proliferation	7/376	51/17913	8.87334e-05	0.00407857	0.00342035	PDGFC/PDGFD/S100A6/TGFB1/FN1/PDGFA/CD74	7
GO:0070167	regulation of biomineral tissue development	9/376	88/17913	9.52989e-05	0.00432881	0.00363021	IFITM5/BGLAP/OMD/MEF2C/FAM20C/ENPP1/ATP2B1/TGFB1/ANKH	9
GO:0022604	regulation of cell morphogenesis	22/376	430/17913	0.000119129	0.00534834	0.0044852	SPP1/S100A13/EZR/SEMA7A/BAMBI/PTPRD/MAP1B/LRP4/NEDD9/SKIL/FN1/CDC42EP5/MYH10/TPM1/MYO10/ITGB2/ID1/SLIT2/CDC42EP4/EFNA5/SDC2/SPARC	22
GO:0033280	response to vitamin D	6/376	38/17913	0.00012855	0.00570497	0.00478428	SPP1/BGLAP/TNC/VDR/ATP2B1/TGFB1	6
GO:0007568	aging	18/376	318/17913	0.000143554	0.0062791	0.00526575	BGLAP/PTH1R/LITAF/NPM1/EEF2/TBX2/ATP2B1/RSL1D1/TGFB1/CRYAB/TIMP2/NUDT1/SERPINF1/ITGB2/FOXO3/RWDD1/BCL6/TIMP1	18
GO:0035306	positive regulation of dephosphorylation	7/376	55/17913	0.00014474	0.0062791	0.00526575	MEF2C/NPNT/HSP90AB1/CAMTA1/CALM2/TGFB1/CALM1	7
GO:0071548	response to dexamethasone	6/376	39/17913	0.000149262	0.00640335	0.00536995	TGFB1/SERPINF1/NR3C1/FBXO32/FOXO3/DDIT4	6
GO:0051302	regulation of cell division	12/376	162/17913	0.000163791	0.00694941	0.00582788	PGF/CHMP4C/RACK1/PDGFC/PDGFD/YBX1/INTU/CALM2/TGFB1/PDGFA/CALM1/VEGFB	12
GO:0007178	transmembrane receptor protein serine/threonine kinase signaling pathway	18/376	323/17913	0.000174202	0.00731081	0.00613096	RUNX2/RPS27A/UBA52/SFRP4/BAMBI/DLX5/NPNT/ITGA8/LRP4/HSP90AB1/NBL1/SULF1/TGFB1/SKIL/SMAD7/ID1/COL1A2/HSPA1A	18
GO:0034329	cell junction assembly	14/376	214/17913	0.000179346	0.00744577	0.00624414	CD9/AFDN/LIMCH1/FZD5/ACTG1/SDC4/HIPK1/FN1/RAB13/SMAD7/TJP1/SLK/EFNA5/SNAI1	14
GO:0034250	positive regulation of cellular amide metabolic process	11/376	140/17913	0.000182133	0.00748102	0.0062737	RPS4X/RPL5/RPL26/RPL30/RACK1/NPM1/EEF2/CLU/EIF3E/PABPC1/EIF3D	11
GO:0097327	response to antineoplastic agent	9/376	96/17913	0.000186709	0.00758826	0.00636364	ADIRF/RPL18A/HNRNPA1/TGFB1/SERPINF1/NR3C1/FBXO32/FOXO3/DDIT4	9
GO:0001657	ureteric bud development	9/376	98/17913	0.000218452	0.008779	0.00736221	PGF/EPCAM/NPNT/FGFR1/SDC4/TGFB1/FOXC2/SMAD7/SLIT2	9
GO:0034101	erythrocyte homeostasis	10/376	120/17913	0.000220555	0.008779	0.00736221	RPS6/RPS24/RPS14/RPS19/MAFB/KLF13/RPS17/FOXO3/BCL6/HSPA1A	10
GO:0072163	mesonephric epithelium development	9/376	99/17913	0.00023593	0.00920127	0.00771633	PGF/EPCAM/NPNT/FGFR1/SDC4/TGFB1/FOXC2/SMAD7/SLIT2	9
GO:0072164	mesonephric tubule development	9/376	99/17913	0.00023593	0.00920127	0.00771633	PGF/EPCAM/NPNT/FGFR1/SDC4/TGFB1/FOXC2/SMAD7/SLIT2	9
GO:0002262	myeloid cell homeostasis	11/376	145/17913	0.000247651	0.00956179	0.00801867	RPS6/RPS24/RPS14/RPS19/MAFB/HMGB1/KLF13/RPS17/FOXO3/BCL6/HSPA1A	11
GO:0090287	regulation of cellular response to growth factor stimulus	16/376	276/17913	0.000254764	0.00973905	0.00816732	FAM20C/RUNX2/RPS27A/UBA52/SFRP4/BAMBI/NPNT/ITGA8/HSP90AB1/FGFR1/NBL1/SULF1/TGFB1/SMAD7/SLIT2/HSPA1A	16
GO:0007409	axonogenesis	20/376	393/17913	0.000258604	0.00976007	0.00818495	SPP1/NCAM1/RPL24/EZR/SEMA7A/DLX5/MAP1B/LRP4/ADARB1/S100A6/HSP90AB1/NRP2/C12orf57/SKIL/FN1/UNC5B/MYH10/SLIT2/EFNA5/PIK3R1	20
GO:0035107	appendage morphogenesis	11/376	146/17913	0.000262898	0.00976007	0.00818495	RUNX2/DLX5/LRP4/DLX6/INTU/TBX2/FGFR1/GNAS/RARG/DYNC2H1/ZBTB16	11
GO:0035108	limb morphogenesis	11/376	146/17913	0.000262898	0.00976007	0.00818495	RUNX2/DLX5/LRP4/DLX6/INTU/TBX2/FGFR1/GNAS/RARG/DYNC2H1/ZBTB16	11
GO:0050821	protein stabilization	12/376	171/17913	0.000270886	0.00996085	0.00835332	RPL5/RPL11/RPS7/NOP53/HSP90AB1/RPL23/CLU/CRYAB/GAPDH/SMAD7/HSPA1A/PIK3R1	12
