## Supplemental table 5 for "A systematic dissection of human primary osteoblasts *in vivo* at single-cell resolution": tableS5.xlsx

### Sheet: Sheet 1
ID	Description	GeneRatio	BgRatio	pvalue	p.adjust	qvalue	geneID	Count
GO:0001822	kidney development	24/240	276/17913	3.97813e-13	1.58091e-09	1.13146e-09	LIF/EGR1/ADAMTS1/HEYL/IRX3/TIPARP/DLG5/ID2/CTNNB1/AHI1/VEGFA/HES1/HAS2/MYC/EFNB2/ARID5B/ID3/RARA/ENPEP/BASP1/FOXC2/PDGFRB/AGT/JAG1	24
GO:0072001	renal system development	24/240	291/17913	1.2543e-12	2.43257e-09	1.741e-09	LIF/EGR1/ADAMTS1/HEYL/IRX3/TIPARP/DLG5/ID2/CTNNB1/AHI1/VEGFA/HES1/HAS2/MYC/EFNB2/ARID5B/ID3/RARA/ENPEP/BASP1/FOXC2/PDGFRB/AGT/JAG1	24
GO:0001655	urogenital system development	25/240	324/17913	1.83636e-12	2.43257e-09	1.741e-09	LIF/EGR1/ID4/ADAMTS1/HEYL/IRX3/TIPARP/DLG5/ID2/CTNNB1/AHI1/VEGFA/HES1/HAS2/MYC/EFNB2/ARID5B/ID3/RARA/ENPEP/BASP1/FOXC2/PDGFRB/AGT/JAG1	25
GO:0060537	muscle tissue development	27/240	392/17913	3.30418e-12	3.2827e-09	2.34944e-09	EGR1/MAFF/HEYL/YBX3/PRKAR1A/PIM1/TIPARP/BTG2/ID2/CTNNB1/VEGFA/DDX5/ATF3/SAV1/GPCPD1/FOS/TWIST1/EFNB2/RARA/AKAP13/KDM6B/FOXC2/PDGFRB/EMD/HNRNPU/AGT/LMNA	27
GO:0014706	striated muscle tissue development	26/240	376/17913	7.82306e-12	6.21777e-09	4.45009e-09	EGR1/MAFF/HEYL/YBX3/PRKAR1A/PIM1/BTG2/ID2/CTNNB1/VEGFA/DDX5/ATF3/SAV1/GPCPD1/FOS/TWIST1/EFNB2/RARA/AKAP13/KDM6B/FOXC2/PDGFRB/EMD/HNRNPU/AGT/LMNA	26
GO:0045444	fat cell differentiation	20/240	222/17913	2.06027e-11	1.36459e-08	9.7664e-09	NR4A1/NR4A2/NR4A3/MEDAG/IL6/PTGS2/STEAP4/ID4/CEBPD/CEBPB/SYAP1/ZFP36/ID2/HES1/SAV1/METRNL/ARID5B/FTO/HNRNPU/JAG1	20
GO:0048545	response to steroid hormone	25/240	375/17913	4.44852e-11	2.52549e-08	1.8075e-08	NR4A1/NR4A2/NR4A3/IL6/PTGS2/KLF9/PER1/HEYL/DUSP1/ZFP36/CDKN1A/CTNNB1/FHL2/ERRFI1/DDX5/TFPI/FOS/RARA/AKAP13/IGFBP7/DDIT4/PTN/HNRNPU/PAPPA/FOSB	25
GO:0072006	nephron development	15/240	142/17913	7.85947e-10	3.90419e-07	2.79425e-07	LIF/EGR1/HEYL/IRX3/CTNNB1/AHI1/VEGFA/HES1/MYC/ENPEP/BASP1/FOXC2/PDGFRB/AGT/JAG1	15
GO:0045598	regulation of fat cell differentiation	14/240	131/17913	2.50908e-09	1.1079e-06	7.92929e-07	MEDAG/IL6/PTGS2/ID4/CEBPB/SYAP1/ZFP36/ID2/HES1/SAV1/METRNL/FTO/HNRNPU/JAG1	14
GO:0001656	metanephros development	12/240	91/17913	3.15008e-09	1.25184e-06	8.9595e-07	LIF/EGR1/IRX3/DLG5/ID2/CTNNB1/HES1/MYC/ID3/BASP1/FOXC2/PDGFRB	12
GO:0051384	response to glucocorticoid	14/240	139/17913	5.4624e-09	1.97342e-06	1.41238e-06	IL6/PTGS2/KLF9/DUSP1/ZFP36/CDKN1A/ERRFI1/FOS/AKAP13/IGFBP7/DDIT4/HNRNPU/PAPPA/FOSB	14
GO:0072073	kidney epithelium development	14/240	140/17913	5.99787e-09	1.98629e-06	1.4216e-06	LIF/HEYL/IRX3/CTNNB1/AHI1/VEGFA/HES1/MYC/EFNB2/RARA/BASP1/FOXC2/AGT/JAG1	14
GO:0110110	positive regulation of animal organ morphogenesis	11/240	80/17913	9.22624e-09	2.82039e-06	2.01857e-06	LIF/PIM1/CTNNB1/FGF7/VEGFA/MYC/TWIST1/BASP1/PTN/AGT/JAG1	11
GO:0001503	ossification	22/240	388/17913	1.36903e-08	3.88608e-06	2.78129e-06	IL6/JUNB/PTGS2/ID4/CEBPD/CEBPB/SRGN/ID2/JUND/CTNNB1/ANKH/DDX5/DDX21/TWIST1/CHSY1/ID3/TPM4/FOXC2/PTN/SNAI1/HNRNPU/JAG1	22
GO:0031960	response to corticosteroid	14/240	155/17913	2.23257e-08	5.91482e-06	4.23326e-06	IL6/PTGS2/KLF9/DUSP1/ZFP36/CDKN1A/ERRFI1/FOS/AKAP13/IGFBP7/DDIT4/HNRNPU/PAPPA/FOSB	14
GO:0072009	nephron epithelium development	12/240	109/17913	2.52995e-08	6.28376e-06	4.49732e-06	LIF/HEYL/IRX3/CTNNB1/AHI1/VEGFA/HES1/MYC/BASP1/FOXC2/AGT/JAG1	12
GO:0033002	muscle cell proliferation	17/240	243/17913	3.18437e-08	7.44394e-06	5.32766e-06	NR4A3/IL6/PTGS2/ADAMTS1/NAMPT/PRKAR1A/PIM1/STAT3/CDKN1A/ID2/CTNNB1/TRIB1/SAV1/FOXC2/PDGFRB/AGT/SOD2	17
GO:0060541	respiratory system development	15/240	193/17913	5.2731e-08	1.13184e-05	8.10065e-06	LIF/CRISPLD2/DLG5/CTNNB1/FGF7/VEGFA/ERRFI1/HES1/SAV1/RARA/ALDH1A3/EPAS1/BASP1/PDGFRB/PTN	15
GO:0001649	osteoblast differentiation	16/240	222/17913	5.41143e-08	1.13184e-05	8.10065e-06	IL6/JUNB/ID4/CEBPD/CEBPB/ID2/JUND/CTNNB1/DDX5/DDX21/TWIST1/ID3/TPM4/SNAI1/HNRNPU/JAG1	16
GO:0030278	regulation of ossification	15/240	199/17913	7.90881e-08	1.57148e-05	1.12472e-05	IL6/ID4/CEBPD/CEBPB/SRGN/ID2/JUND/CTNNB1/ANKH/DDX5/TWIST1/CHSY1/ID3/PTN/JAG1	15
GO:0007517	muscle organ development	21/240	403/17913	1.24546e-07	2.35689e-05	1.68684e-05	LIF/EGR3/EGR1/MAFF/HEYL/YBX3/PIM1/BTG2/CTNNB1/DDX5/ATF3/SAV1/GPCPD1/FOS/TWIST1/EFNB2/ARID5B/ID3/BASP1/FOXC2/EMD	21
GO:0045600	positive regulation of fat cell differentiation	9/240	63/17913	1.51043e-07	2.72838e-05	1.95271e-05	MEDAG/PTGS2/CEBPB/SYAP1/ZFP36/ID2/SAV1/METRNL/HNRNPU	9
GO:0071383	cellular response to steroid hormone stimulus	16/240	243/17913	1.88116e-07	3.25033e-05	2.32627e-05	NR4A1/NR4A2/NR4A3/KLF9/PER1/HEYL/ZFP36/CTNNB1/FHL2/ERRFI1/DDX5/TFPI/RARA/AKAP13/DDIT4/HNRNPU	16
GO:0097193	intrinsic apoptotic signaling pathway	17/240	277/17913	2.11754e-07	3.41452e-05	2.44379e-05	PTGS2/CEBPB/YBX3/BCL3/CDKN1A/MCL1/ABL1/STK24/SELENOS/TNFRSF1B/SELENOK/DDX5/NFE2L2/DDIT4/SNAI1/ACKR3/SOD2	17
GO:0042326	negative regulation of phosphorylation	22/240	455/17913	2.25497e-07	3.41452e-05	2.44379e-05	LIF/PDE4D/GADD45B/PER1/DUSP1/PRKAR1A/DUSP4/GPRC5A/MIDN/STAT3/SOCS3/CDKN1A/ABL1/ERRFI1/ATF3/TRIB1/GADD45A/MYC/TWIST1/DDIT4/TIMP3/HNRNPU	22
GO:0070997	neuron death	19/240	347/17913	2.38217e-07	3.41452e-05	2.44379e-05	NR4A2/NR4A3/EGR1/CEBPB/NAMPT/NCOA7/STAT3/BTG2/MCL1/CTNNB1/ABL1/REL/TNFRSF1B/RETREG1/CCL2/FOS/EFNB2/DDIT4/SOD2	19
GO:1901214	regulation of neuron death	18/240	313/17913	2.42997e-07	3.41452e-05	2.44379e-05	NR4A2/NR4A3/EGR1/CEBPB/NCOA7/STAT3/BTG2/MCL1/CTNNB1/ABL1/REL/TNFRSF1B/RETREG1/CCL2/FOS/EFNB2/DDIT4/SOD2	18
GO:0036120	cellular response to platelet-derived growth factor stimulus	6/240	21/17913	2.49172e-07	3.41452e-05	2.44379e-05	HAS1/SYAP1/ERRFI1/HAS2/PDGFRB/PTN	6
GO:2000737	negative regulation of stem cell differentiation	6/240	21/17913	2.49172e-07	3.41452e-05	2.44379e-05	STAT3/HES1/NFE2L2/HSPA9/HNRNPU/JAG1	6
GO:0050673	epithelial cell proliferation	21/240	425/17913	3.01239e-07	3.93598e-05	2.817e-05	NR4A1/NR4A3/EGR3/CEBPB/KLF9/ZFP36/STAT3/B4GALT1/ID2/CTNNB1/FGF7/VEGFA/ERRFI1/HES1/SAV1/HAS2/MYC/CCL2/TWIST1/EFNB2/PTN	21
GO:0007568	aging	18/240	318/17913	3.07034e-07	3.93598e-05	2.817e-05	PTGS2/PDE4D/NAMPT/STAT3/CDKN1A/ID2/JUND/ABL1/TNFRSF1B/PRELP/NFE2L2/FOS/TWIST1/GSN/PDGFRB/AGT/LMNA/SOD2	18
GO:0036119	response to platelet-derived growth factor	6/240	22/17913	3.38786e-07	4.20729e-05	3.01118e-05	HAS1/SYAP1/ERRFI1/HAS2/PDGFRB/PTN	6
GO:0060538	skeletal muscle organ development	13/240	165/17913	3.55622e-07	4.28255e-05	3.06504e-05	EGR1/MAFF/HEYL/YBX3/BTG2/CTNNB1/DDX5/ATF3/GPCPD1/FOS/TWIST1/BASP1/EMD	13
GO:0044706	multi-multicellular organism process	15/240	225/17913	3.90827e-07	4.56808e-05	3.2694e-05	LIF/JUNB/PTGS2/MAFF/VMP1/NAMPT/KALRN/B4GALT1/FOS/RARA/IGFBP7/PTN/AGT/PAPPA/FOSB	15
GO:0072215	regulation of metanephros development	6/240	23/17913	4.53239e-07	5.1462e-05	3.68316e-05	LIF/EGR1/CTNNB1/MYC/BASP1/PDGFRB	6
GO:0072080	nephron tubule development	10/240	93/17913	4.71872e-07	5.20894e-05	3.72806e-05	LIF/HEYL/IRX3/CTNNB1/AHI1/VEGFA/HES1/MYC/AGT/JAG1	10
GO:0032496	response to lipopolysaccharide	17/240	295/17913	5.14548e-07	5.52653e-05	3.95536e-05	IL6/PTGS2/PDE4D/CEBPB/ZFP36/PDE4B/ABL1/SELENOS/TNFRSF1B/TRIB1/CCL2/TFPI/FOS/SASH1/RARA/AKAP12/ATP2A2	17
GO:0006979	response to oxidative stress	21/240	442/17913	5.7222e-07	5.72781e-05	4.09942e-05	NR4A2/NR4A3/IL6/PTGS2/DUSP1/NCOA7/MCL1/CTNNB1/ABL1/STK24/SELENOS/SELENOK/NFE2L2/FOS/MAP1LC3A/KDM6B/ATP2A2/EPAS1/PDGFRB/CYGB/SOD2	21
GO:0060993	kidney morphogenesis	10/240	95/17913	5.76528e-07	5.72781e-05	4.09942e-05	LIF/IRX3/CTNNB1/AHI1/VEGFA/HES1/MYC/BASP1/PDGFRB/AGT	10
GO:0061326	renal tubule development	10/240	95/17913	5.76528e-07	5.72781e-05	4.09942e-05	LIF/HEYL/IRX3/CTNNB1/AHI1/VEGFA/HES1/MYC/AGT/JAG1	10
GO:0050678	regulation of epithelial cell proliferation	19/240	369/17913	6.0819e-07	5.89499e-05	4.21907e-05	NR4A1/NR4A3/EGR3/KLF9/ZFP36/STAT3/B4GALT1/CTNNB1/FGF7/VEGFA/ERRFI1/HES1/SAV1/HAS2/MYC/CCL2/TWIST1/EFNB2/PTN	19
GO:0071222	cellular response to lipopolysaccharide	13/240	176/17913	7.4546e-07	6.94287e-05	4.96904e-05	IL6/PDE4D/CEBPB/ZFP36/PDE4B/ABL1/SELENOS/TNFRSF1B/TRIB1/CCL2/TFPI/SASH1/RARA	13
GO:0072216	positive regulation of metanephros development	5/240	14/17913	7.51241e-07	6.94287e-05	4.96904e-05	LIF/EGR1/MYC/BASP1/PDGFRB	5
GO:0090183	regulation of kidney development	8/240	57/17913	8.66987e-07	7.72617e-05	5.52966e-05	LIF/EGR1/CTNNB1/VEGFA/MYC/BASP1/PDGFRB/AGT	8
GO:0045685	regulation of glial cell differentiation	9/240	77/17913	8.74881e-07	7.72617e-05	5.52966e-05	LIF/IL6/ID4/ID2/CTNNB1/TNFRSF1B/HES1/BIN1/PTN	9
GO:0002237	response to molecule of bacterial origin	17/240	309/17913	9.7953e-07	8.46229e-05	6.0565e-05	IL6/PTGS2/PDE4D/CEBPB/ZFP36/PDE4B/ABL1/SELENOS/TNFRSF1B/TRIB1/CCL2/TFPI/FOS/SASH1/RARA/AKAP12/ATP2A2	17
GO:0009636	response to toxic substance	22/240	499/17913	1.06804e-06	8.8443e-05	6.32991e-05	NR4A2/NR4A3/IL6/EGR1/PTGS2/DUSP1/STAT3/SLC30A1/CDKN1A/RANBP2/ABL1/STK24/SELENOS/NFE2L2/FOS/RARA/MAP1LC3A/KDM6B/GSN/PDGFRB/CYGB/SOD2	22
GO:0090184	positive regulation of kidney development	7/240	41/17913	1.08291e-06	8.8443e-05	6.32991e-05	LIF/EGR1/VEGFA/MYC/BASP1/PDGFRB/AGT	7
GO:0072028	nephron morphogenesis	9/240	79/17913	1.09052e-06	8.8443e-05	6.32991e-05	LIF/IRX3/CTNNB1/AHI1/VEGFA/HES1/MYC/PDGFRB/AGT	9
GO:0035051	cardiocyte differentiation	12/240	154/17913	1.1367e-06	9.03448e-05	6.46602e-05	VEGFA/HES1/TWIST1/EFNB2/RARA/AKAP13/KDM6B/PDGFRB/HNRNPU/AGT/JAG1/LMNA	12
GO:0071219	cellular response to molecule of bacterial origin	13/240	183/17913	1.15996e-06	9.0386e-05	6.46897e-05	IL6/PDE4D/CEBPB/ZFP36/PDE4B/ABL1/SELENOS/TNFRSF1B/TRIB1/CCL2/TFPI/SASH1/RARA	13
GO:0045667	regulation of osteoblast differentiation	11/240	128/17913	1.21895e-06	9.31556e-05	6.66719e-05	IL6/ID4/CEBPD/CEBPB/ID2/JUND/CTNNB1/DDX5/TWIST1/ID3/JAG1	11
GO:0048608	reproductive structure development	20/240	426/17913	1.29186e-06	9.59414e-05	6.86657e-05	LIF/JUNB/PTGS2/ID4/CEBPB/ADAMTS1/YBX3/TIPARP/SOCS3/CTNNB1/VEGFA/HES1/ARID5B/RARA/EPAS1/BASP1/PDGFRB/PTN/SNAI1/TNFSF10	20
GO:0007519	skeletal muscle tissue development	12/240	156/17913	1.30368e-06	9.59414e-05	6.86657e-05	EGR1/MAFF/HEYL/YBX3/BTG2/CTNNB1/DDX5/ATF3/GPCPD1/FOS/TWIST1/EMD	12
GO:0003007	heart morphogenesis	15/240	249/17913	1.40965e-06	9.98196e-05	7.14414e-05	ADAMTS1/HEYL/PIM1/ID2/CTNNB1/AHI1/VEGFA/HES1/SAV1/HAS2/TWIST1/RARA/FOXC2/SNAI1/JAG1	15
GO:1903706	regulation of hemopoiesis	21/240	468/17913	1.43452e-06	9.98196e-05	7.14414e-05	NR4A3/LIF/EGR3/CEBPB/ZFP36/PIM1/STAT3/ID2/CTNNB1/ABL1/NFKBIZ/TRIB1/HES1/MYC/NFE2L2/FOS/RARA/LGALS3/HSPA9/PTN/JAG1	21
GO:0061458	reproductive system development	20/240	429/17913	1.43914e-06	9.98196e-05	7.14414e-05	LIF/JUNB/PTGS2/ID4/CEBPB/ADAMTS1/YBX3/TIPARP/SOCS3/CTNNB1/VEGFA/HES1/ARID5B/RARA/EPAS1/BASP1/PDGFRB/PTN/SNAI1/TNFSF10	20
GO:0032835	glomerulus development	8/240	61/17913	1.47549e-06	9.98196e-05	7.14414e-05	EGR1/HEYL/HES1/ENPEP/BASP1/FOXC2/PDGFRB/JAG1	8
GO:2000027	regulation of animal organ morphogenesis	15/240	250/17913	1.48197e-06	9.98196e-05	7.14414e-05	LIF/PIM1/CTNNB1/AHI1/ABL1/FGF7/VEGFA/HES1/MYC/TWIST1/BASP1/FOXC2/PTN/AGT/JAG1	15
GO:0048511	rhythmic process	16/240	287/17913	1.73161e-06	0.00011469	8.20842e-05	HAS1/EGR3/CREM/EGR1/KLF9/PER1/ADAMTS1/BHLHE40/NAMPT/ID2/JUND/DDX5/HAS2/TWIST1/PTN/HNRNPU	16
GO:0048738	cardiac muscle tissue development	14/240	221/17913	1.76404e-06	0.000114923	8.22508e-05	PRKAR1A/PIM1/ID2/VEGFA/SAV1/EFNB2/RARA/AKAP13/KDM6B/FOXC2/PDGFRB/HNRNPU/AGT/LMNA	14
GO:0035914	skeletal muscle cell differentiation	8/240	63/17913	1.89629e-06	0.000121546	8.69912e-05	EGR1/MAFF/HEYL/BTG2/DDX5/ATF3/FOS/EMD	8
GO:0060485	mesenchyme development	15/240	258/17913	2.1916e-06	0.000138244	9.89422e-05	IL6/HEYL/DLG5/RFLNB/CTNNB1/DDX5/HES1/HAS2/MYC/TWIST1/BASP1/FOXC2/PDGFRB/SNAI1/JAG1	15
GO:0034599	cellular response to oxidative stress	16/240	296/17913	2.58456e-06	0.000160485	0.00011486	NR4A2/NR4A3/IL6/NCOA7/MCL1/CTNNB1/ABL1/STK24/SELENOS/NFE2L2/FOS/MAP1LC3A/KDM6B/ATP2A2/EPAS1/SOD2	16
GO:0030099	myeloid cell differentiation	19/240	411/17913	3.00783e-06	0.000182121	0.000130345	NR4A3/LIF/JUNB/CEBPB/ZFP36/STAT3/ID2/CTNNB1/VEGFA/TRIB1/MYC/FOS/RARA/PABPC4/EPAS1/LGALS3/HSPA9/JAG1/SH3PXD2A	19
GO:0030324	lung development	12/240	169/17913	3.02465e-06	0.000182121	0.000130345	LIF/CRISPLD2/DLG5/CTNNB1/FGF7/VEGFA/ERRFI1/HES1/SAV1/EPAS1/PDGFRB/PTN	12
GO:0002694	regulation of leukocyte activation	21/240	492/17913	3.15422e-06	0.000187088	0.000133899	NR4A3/EGR3/IL6/CEBPB/PRKAR1A/CDKN1A/DLG5/ID2/CTNNB1/ABL1/SLC7A2/TNFRSF1B/SELENOK/NFKBIZ/HES1/CCL2/EFNB2/RARA/GSN/LGALS3/PLSCR1	21
GO:0048568	embryonic organ development	19/240	413/17913	3.22775e-06	0.000188634	0.000135006	NR4A3/LIF/JUNB/CEBPB/SOCS3/ID2/CTNNB1/AHI1/VEGFA/HES1/TWIST1/ID3/RARA/ALDH1A3/TBX15/EPAS1/FOXC2/SNAI1/EIF4A3	19
GO:0001933	negative regulation of protein phosphorylation	19/240	416/17913	3.58502e-06	0.00020619	0.000147571	LIF/PDE4D/GADD45B/PER1/DUSP1/PRKAR1A/DUSP4/GPRC5A/SOCS3/CDKN1A/ABL1/ERRFI1/ATF3/TRIB1/GADD45A/MYC/TWIST1/DDIT4/TIMP3	19
GO:0048660	regulation of smooth muscle cell proliferation	12/240	172/17913	3.63194e-06	0.00020619	0.000147571	NR4A3/IL6/PTGS2/ADAMTS1/NAMPT/CDKN1A/ID2/CTNNB1/TRIB1/PDGFRB/AGT/SOD2	12
GO:0030323	respiratory tube development	12/240	173/17913	3.85697e-06	0.000215882	0.000154508	LIF/CRISPLD2/DLG5/CTNNB1/FGF7/VEGFA/ERRFI1/HES1/SAV1/EPAS1/PDGFRB/PTN	12
GO:0048659	smooth muscle cell proliferation	12/240	174/17913	4.0942e-06	0.000224767	0.000160867	NR4A3/IL6/PTGS2/ADAMTS1/NAMPT/CDKN1A/ID2/CTNNB1/TRIB1/PDGFRB/AGT/SOD2	12
GO:0050863	regulation of T cell activation	16/240	307/17913	4.12884e-06	0.000224767	0.000160867	EGR3/IL6/CEBPB/PRKAR1A/DLG5/CTNNB1/ABL1/TNFRSF1B/SELENOK/NFKBIZ/HES1/CCL2/EFNB2/RARA/GSN/LGALS3	16
GO:0071216	cellular response to biotic stimulus	13/240	206/17913	4.3305e-06	0.00023256	0.000166444	IL6/PDE4D/CEBPB/ZFP36/PDE4B/ABL1/SELENOS/TNFRSF1B/TRIB1/CCL2/TFPI/SASH1/RARA	13
GO:0048710	regulation of astrocyte differentiation	6/240	35/17913	6.37015e-06	0.000337533	0.000241574	LIF/IL6/ID4/ID2/HES1/BIN1	6
GO:0038066	p38MAPK cascade	7/240	53/17913	6.4765e-06	0.000338653	0.000242375	GADD45B/PER1/DUSP1/ZFP36/VEGFA/GADD45A/SASH1	7
GO:0045637	regulation of myeloid cell differentiation	14/240	250/17913	7.39295e-06	0.000381553	0.000273079	NR4A3/LIF/CEBPB/ZFP36/STAT3/ID2/CTNNB1/TRIB1/MYC/FOS/RARA/LGALS3/HSPA9/JAG1	14
GO:1905332	positive regulation of morphogenesis of an epithelium	6/240	36/17913	7.55904e-06	0.000385123	0.000275635	LIF/CTNNB1/AHI1/ABL1/VEGFA/AGT	6
GO:0051249	regulation of lymphocyte activation	18/240	401/17913	8.2601e-06	0.000414014	0.000296312	EGR3/IL6/CEBPB/PRKAR1A/CDKN1A/DLG5/ID2/CTNNB1/ABL1/TNFRSF1B/SELENOK/NFKBIZ/HES1/CCL2/EFNB2/RARA/GSN/LGALS3	18
GO:0048008	platelet-derived growth factor receptor signaling pathway	7/240	55/17913	8.33446e-06	0.000414014	0.000296312	NR4A3/CSRNP1/TIPARP/ABL1/VEGFA/ARID5B/PDGFRB	7
GO:0048708	astrocyte differentiation	8/240	77/17913	8.76964e-06	0.000422208	0.000302176	LIF/IL6/ID4/STAT3/ID2/ABL1/HES1/BIN1	8
GO:0072088	nephron epithelium morphogenesis	8/240	77/17913	8.76964e-06	0.000422208	0.000302176	LIF/IRX3/CTNNB1/AHI1/VEGFA/HES1/MYC/AGT	8
GO:0042110	T cell activation	19/240	443/17913	8.81814e-06	0.000422208	0.000302176	EGR3/IL6/EGR1/CEBPB/PRKAR1A/BCL3/STAT3/DLG5/CTNNB1/ABL1/TNFRSF1B/SELENOK/NFKBIZ/HES1/CCL2/EFNB2/RARA/GSN/LGALS3	19
GO:2001234	negative regulation of apoptotic signaling pathway	13/240	223/17913	1.0237e-05	0.000484308	0.000346622	NR4A2/PTGS2/YBX3/MCL1/CTNNB1/SELENOS/NFE2L2/LGALS3/SNAI1/ACKR3/TNFSF10/LMNA/SOD2	13
GO:0003151	outflow tract morphogenesis	8/240	80/17913	1.16714e-05	0.000539294	0.000385975	HEYL/CTNNB1/VEGFA/HES1/TWIST1/RARA/FOXC2/JAG1	8
GO:0055076	transition metal ion homeostasis	9/240	105/17913	1.17756e-05	0.000539294	0.000385975	STEAP4/MT2A/SLC30A1/STEAP1/MYC/STEAP2/CP/SCARA5/EPAS1	9
GO:0007565	female pregnancy	12/240	193/17913	1.18064e-05	0.000539294	0.000385975	LIF/JUNB/PTGS2/VMP1/NAMPT/FOS/RARA/IGFBP7/PTN/AGT/PAPPA/FOSB	12
GO:0048713	regulation of oligodendrocyte differentiation	6/240	39/17913	1.22435e-05	0.000546692	0.00039127	ID4/ID2/CTNNB1/TNFRSF1B/HES1/PTN	6
GO:2000826	regulation of heart morphogenesis	6/240	39/17913	1.22435e-05	0.000546692	0.00039127	PIM1/CTNNB1/HES1/TWIST1/FOXC2/JAG1	6
GO:0071241	cellular response to inorganic substance	12/240	194/17913	1.24377e-05	0.000549194	0.000393061	JUNB/PTGS2/MT2A/ID2/JUND/UBE2D3/NFE2L2/FOS/MAP1LC3A/GSN/EIF4A3/FOSB	12
GO:0071248	cellular response to metal ion	11/240	167/17913	1.59861e-05	0.000686172	0.000491096	JUNB/PTGS2/MT2A/ID2/JUND/UBE2D3/NFE2L2/FOS/MAP1LC3A/GSN/FOSB	11
GO:0048762	mesenchymal cell differentiation	12/240	199/17913	1.60579e-05	0.000686172	0.000491096	IL6/HEYL/DLG5/RFLNB/CTNNB1/DDX5/HES1/HAS2/TWIST1/FOXC2/SNAI1/JAG1	12
GO:0050679	positive regulation of epithelial cell proliferation	12/240	199/17913	1.60579e-05	0.000686172	0.000491096	NR4A1/NR4A3/EGR3/STAT3/B4GALT1/CTNNB1/FGF7/VEGFA/HAS2/MYC/TWIST1/PTN	12
GO:0014910	regulation of smooth muscle cell migration	8/240	85/17913	1.82947e-05	0.000773437	0.000553553	NR4A3/ADAMTS1/TRIB1/HAS2/NFE2L2/PLAU/PDGFRB/AGT	8
GO:0051348	negative regulation of transferase activity	14/240	272/17913	1.91406e-05	0.00080068	0.00057305	GADD45B/DUSP1/PRKAR1A/ZFP36/DUSP4/GPRC5A/MIDN/SOCS3/CDKN1A/ABL1/ERRFI1/TRIB1/GADD45A/HNRNPU	14
GO:0001837	epithelial to mesenchymal transition	10/240	140/17913	1.93546e-05	0.0008012	0.000573423	IL6/HEYL/DLG5/RFLNB/CTNNB1/DDX5/HAS2/TWIST1/SNAI1/JAG1	10
GO:0048715	negative regulation of oligodendrocyte differentiation	4/240	13/17913	2.04341e-05	0.000829539	0.000593705	ID4/ID2/CTNNB1/HES1	4
GO:0045165	cell fate commitment	13/240	238/17913	2.04567e-05	0.000829539	0.000593705	IL6/CEBPB/STAT3/MCL1/ID2/CTNNB1/HES1/RARA/KDM6B/GAS1/EPAS1/FOXC2/JAG1	13
GO:1901215	negative regulation of neuron death	12/240	207/17913	2.37707e-05	0.00095419	0.000682918	NR4A2/NR4A3/CEBPB/NCOA7/STAT3/BTG2/CTNNB1/REL/TNFRSF1B/RETREG1/CCL2/SOD2	12
GO:0061448	connective tissue development	13/240	243/17913	2.54481e-05	0.00101131	0.000723799	EGR1/ARRDC3/ID4/ID2/CTNNB1/CHSY1/ARID5B/RARA/FOXC2/PDGFRB/SPART/SNAI1/FTO	13
GO:0033673	negative regulation of kinase activity	13/240	244/17913	2.65654e-05	0.00104525	0.000748094	GADD45B/DUSP1/PRKAR1A/DUSP4/GPRC5A/MIDN/SOCS3/CDKN1A/ABL1/ERRFI1/TRIB1/GADD45A/HNRNPU	13
GO:2001233	regulation of apoptotic signaling pathway	17/240	397/17913	2.70111e-05	0.00105237	0.000753188	NR4A2/PTGS2/YBX3/MCL1/CTNNB1/SELENOS/ATF3/NFE2L2/GSN/LGALS3/SNAI1/ACKR3/TIMP3/TNFSF10/AGT/LMNA/SOD2	17
GO:0010463	mesenchymal cell proliferation	6/240	45/17913	2.85817e-05	0.00109371	0.000782773	CTNNB1/FGF7/VEGFA/MYC/PTN/LMNA	6
GO:0071496	cellular response to external stimulus	15/240	320/17913	2.88664e-05	0.00109371	0.000782773	NR4A2/RNF152/PTGS2/NAMPT/PIM1/CDKN1A/STK24/ATF3/GADD45A/NFE2L2/WIPI1/FOS/MAP1LC3A/PTN/AGT	15
GO:0042692	muscle cell differentiation	16/240	359/17913	2.88977e-05	0.00109371	0.000782773	PRKAR1A/CTNNB1/ABL1/VEGFA/HES1/EFNB2/BIN1/RARA/AKAP13/KDM6B/ATP2A2/PDGFRB/HNRNPU/AGT/LMNA/SOD2	16
GO:0010001	glial cell differentiation	12/240	212/17913	3.00817e-05	0.00112003	0.00080161	LIF/IL6/ID4/STAT3/ID2/CTNNB1/ABL1/TNFRSF1B/HES1/BIN1/GSN/PTN	12
GO:0014909	smooth muscle cell migration	8/240	91/17913	3.01568e-05	0.00112003	0.00080161	NR4A3/ADAMTS1/TRIB1/HAS2/NFE2L2/PLAU/PDGFRB/AGT	8
GO:0035265	organ growth	11/240	179/17913	3.04941e-05	0.00112207	0.000803071	YBX3/PRKAR1A/PIM1/FGF7/SAV1/RARA/AKAP13/BASP1/FOXC2/PDGFRB/AGT	11
GO:0045669	positive regulation of osteoblast differentiation	7/240	67/17913	3.11649e-05	0.00113623	0.000813206	IL6/ID4/CEBPD/CEBPB/JUND/CTNNB1/JAG1	7
GO:0045687	positive regulation of glial cell differentiation	6/240	46/17913	3.25036e-05	0.00116369	0.000832857	LIF/ID2/TNFRSF1B/HES1/BIN1/PTN	6
GO:0060324	face development	6/240	46/17913	3.25036e-05	0.00116369	0.000832857	CRISPLD2/CSRNP1/TIPARP/ARID5B/RARA/ALDH1A3	6
GO:0043434	response to peptide hormone	17/240	404/17913	3.36656e-05	0.00119121	0.000852554	NR4A1/NR4A2/NR4A3/EGR1/PTGS2/SYAP1/PRKAR1A/STAT3/BTG2/JUND/SELENOS/ERRFI1/SIK2/NFE2L2/FOXC2/TNFSF10/AGT	17
GO:0001667	ameboidal-type cell migration	18/240	446/17913	3.41716e-05	0.00119121	0.000852554	NR4A1/HAS1/EGR3/PTGS2/ABL1/FGF7/VEGFA/HAS2/NFE2L2/TWIST1/EFNB2/ARID5B/SASH1/AKAP12/FOXC2/PTN/CYGB/AGT	18
GO:0001819	positive regulation of cytokine production	18/240	446/17913	3.41716e-05	0.00119121	0.000852554	NR4A3/IL6/EGR1/PTGS2/PDE4D/CEBPB/BCL3/PDE4B/STAT3/CTNNB1/ABL1/SELENOK/DDX21/TWIST1/RARA/AKAP12/AGT/C3	18
GO:0031668	cellular response to extracellular stimulus	13/240	251/17913	3.56608e-05	0.00123231	0.000881972	NR4A2/RNF152/PTGS2/NAMPT/PIM1/CDKN1A/STK24/ATF3/NFE2L2/WIPI1/FOS/MAP1LC3A/PTN	13
GO:1901652	response to peptide	19/240	491/17913	3.66086e-05	0.0012409	0.000888121	NR4A1/NR4A2/NR4A3/EGR1/PTGS2/NAMPT/SYAP1/PRKAR1A/STAT3/BTG2/JUND/SELENOS/ERRFI1/SIK2/NFE2L2/FOXC2/TNFSF10/AGT/JAG1	19
GO:0055007	cardiac muscle cell differentiation	9/240	121/17913	3.67802e-05	0.0012409	0.000888121	VEGFA/EFNB2/RARA/AKAP13/KDM6B/PDGFRB/HNRNPU/AGT/LMNA	9
GO:1900744	regulation of p38MAPK cascade	6/240	47/17913	3.68462e-05	0.0012409	0.000888121	GADD45B/PER1/DUSP1/VEGFA/GADD45A/SASH1	6
GO:0030856	regulation of epithelial cell differentiation	10/240	151/17913	3.7175e-05	0.00124146	0.000888517	LIF/CEBPB/ZFP36/CTNNB1/AHI1/ERRFI1/HES1/CTSL/S1PR3/JAG1	10
GO:0045778	positive regulation of ossification	8/240	94/17913	3.81622e-05	0.0012638	0.00090451	IL6/ID4/CEBPD/CEBPB/JUND/CTNNB1/PTN/JAG1	8
GO:0050769	positive regulation of neurogenesis	18/240	455/17913	4.43084e-05	0.00145522	0.00104151	LIF/IL6/HEYL/IRX3/KALRN/DLG5/ID2/CTNNB1/VEGFA/TNFRSF1B/HES1/NIN/NFE2L2/BIN1/RARA/ABL2/PTN/AGT	18
GO:1903037	regulation of leukocyte cell-cell adhesion	14/240	295/17913	4.66905e-05	0.00152089	0.0010885	NR4A3/EGR3/IL6/CEBPB/PRKAR1A/DLG5/SELENOK/NFKBIZ/HES1/HAS2/CCL2/EFNB2/RARA/LGALS3	14
GO:0030198	extracellular matrix organization	15/240	334/17913	4.71596e-05	0.00152368	0.0010905	HAS1/IL6/CRISPLD2/ADAMTS4/BCL3/B4GALT1/ABL1/TNFRSF1B/HAS2/CTSL/COL6A2/FOXC2/COL5A3/AGT/SH3PXD2A	15
GO:0044849	estrous cycle	4/240	16/17913	5.03927e-05	0.00160209	0.00114662	HAS1/EGR1/HAS2/PTN	4
GO:0090335	regulation of brown fat cell differentiation	4/240	16/17913	5.03927e-05	0.00160209	0.00114662	PTGS2/METRNL/FTO/HNRNPU	4
GO:0001657	ureteric bud development	8/240	98/17913	5.15301e-05	0.00162524	0.00116319	CTNNB1/VEGFA/HES1/MYC/RARA/BASP1/FOXC2/AGT	8
GO:0072163	mesonephric epithelium development	8/240	99/17913	5.54209e-05	0.00172065	0.00123148	CTNNB1/VEGFA/HES1/MYC/RARA/BASP1/FOXC2/AGT	8
GO:0072164	mesonephric tubule development	8/240	99/17913	5.54209e-05	0.00172065	0.00123148	CTNNB1/VEGFA/HES1/MYC/RARA/BASP1/FOXC2/AGT	8
GO:0014013	regulation of gliogenesis	9/240	128/17913	5.72365e-05	0.00174885	0.00125166	LIF/IL6/ID4/ID2/CTNNB1/TNFRSF1B/HES1/BIN1/PTN	9
GO:0032355	response to estradiol	9/240	128/17913	5.72365e-05	0.00174885	0.00125166	PTGS2/DUSP1/STAT3/CTNNB1/TFPI/RARA/PDGFRB/PTN/AGT	9
GO:0055001	muscle cell development	10/240	159/17913	5.76495e-05	0.00174885	0.00125166	PRKAR1A/VEGFA/HES1/BIN1/AKAP13/ATP2A2/PDGFRB/HNRNPU/AGT/LMNA	10
GO:0055072	iron ion homeostasis	7/240	74/17913	5.95667e-05	0.00177983	0.00127384	STEAP4/STEAP1/MYC/STEAP2/CP/SCARA5/EPAS1	7
GO:0070373	negative regulation of ERK1 and ERK2 cascade	7/240	74/17913	5.95667e-05	0.00177983	0.00127384	LIF/DUSP1/DUSP4/ABL1/ERRFI1/ATF3/TIMP3	7
GO:0003176	aortic valve development	5/240	32/17913	6.20558e-05	0.00182674	0.00130741	HEYL/TNFRSF1B/TWIST1/SNAI1/JAG1	5
GO:0060317	cardiac epithelial to mesenchymal transition	5/240	32/17913	6.20558e-05	0.00182674	0.00130741	HEYL/HAS2/TWIST1/SNAI1/JAG1	5
GO:0048661	positive regulation of smooth muscle cell proliferation	8/240	101/17913	6.39388e-05	0.00186833	0.00133717	NR4A3/IL6/PTGS2/ADAMTS1/NAMPT/ID2/PDGFRB/AGT	8
GO:0072078	nephron tubule morphogenesis	7/240	75/17913	6.49579e-05	0.00187777	0.00134393	IRX3/CTNNB1/AHI1/VEGFA/HES1/MYC/AGT	7
GO:0048711	positive regulation of astrocyte differentiation	4/240	17/17913	6.52068e-05	0.00187777	0.00134393	LIF/ID2/HES1/BIN1	4
GO:0043062	extracellular structure organization	16/240	387/17913	7.0713e-05	0.00199648	0.00142889	HAS1/IL6/CRISPLD2/ADAMTS4/BCL3/B4GALT1/ABL1/TNFRSF1B/HAS2/CTSL/COL6A2/FOXC2/COL5A3/APOC1/AGT/SH3PXD2A	16
GO:0014015	positive regulation of gliogenesis	7/240	76/17913	7.07413e-05	0.00199648	0.00142889	LIF/IL6/ID2/TNFRSF1B/HES1/BIN1/PTN	7
GO:0048871	multicellular organismal homeostasis	18/240	472/17913	7.09625e-05	0.00199648	0.00142889	NR4A3/IL6/EGR1/PTGS2/ARRDC3/CEBPB/IRX3/PRKAR1A/STAT3/CTNNB1/VEGFA/HAS2/METRNL/KDM6B/EPAS1/FOXC2/FTO/UGCG	18
GO:1904018	positive regulation of vasculature development	12/240	232/17913	7.21439e-05	0.00199648	0.00142889	EGR1/PTGS2/STAT3/ABL1/VEGFA/NFE2L2/TWIST1/EFNB2/SASH1/FOXC2/C3/SOD2	12
GO:0003338	metanephros morphogenesis	5/240	33/17913	7.23434e-05	0.00199648	0.00142889	LIF/CTNNB1/HES1/BASP1/PDGFRB	5
GO:0010837	regulation of keratinocyte proliferation	5/240	33/17913	7.23434e-05	0.00199648	0.00142889	KLF9/ZFP36/FGF7/HAS2/EFNB2	5
GO:0001823	mesonephros development	8/240	103/17913	7.35179e-05	0.0020011	0.00143219	CTNNB1/VEGFA/HES1/MYC/RARA/BASP1/FOXC2/AGT	8
GO:0014812	muscle cell migration	8/240	103/17913	7.35179e-05	0.0020011	0.00143219	NR4A3/ADAMTS1/TRIB1/HAS2/NFE2L2/PLAU/PDGFRB/AGT	8
GO:0022407	regulation of cell-cell adhesion	16/240	389/17913	7.51179e-05	0.00201702	0.00144359	NR4A3/EGR3/IL6/CEBPB/PRKAR1A/DLG5/ABL1/SELENOK/NFKBIZ/HES1/HAS2/CCL2/EFNB2/RARA/LGALS3/JAG1	16
GO:0070482	response to oxygen levels	16/240	389/17913	7.51179e-05	0.00201702	0.00144359	NR4A2/EGR1/PTGS2/NAMPT/CDKN1A/VEGFA/MYC/NFE2L2/TWIST1/PLAU/EPAS1/PDGFRB/DDIT4/PTN/CYGB/LMNA	16
GO:0030522	intracellular receptor signaling pathway	13/240	272/17913	8.11307e-05	0.00215712	0.00154386	NR4A1/NR4A2/NR4A3/CREM/PER1/HEYL/PIM1/STAT3/CTNNB1/FHL2/DDX5/TWIST1/RARA	13
GO:0061005	cell differentiation involved in kidney development	6/240	54/17913	8.19639e-05	0.00215712	0.00154386	LIF/CTNNB1/HES1/BASP1/FOXC2/JAG1	6
GO:0071385	cellular response to glucocorticoid stimulus	6/240	54/17913	8.19639e-05	0.00215712	0.00154386	KLF9/ZFP36/ERRFI1/AKAP13/DDIT4/HNRNPU	6
GO:0001570	vasculogenesis	7/240	78/17913	8.35716e-05	0.00217911	0.0015596	JUNB/TIPARP/CTNNB1/VEGFA/HAS2/PDGFRB/ACKR3	7
GO:0010464	regulation of mesenchymal cell proliferation	5/240	34/17913	8.38961e-05	0.00217911	0.0015596	CTNNB1/VEGFA/MYC/PTN/LMNA	5
GO:0002573	myeloid leukocyte differentiation	11/240	201/17913	8.73772e-05	0.00225479	0.00161376	LIF/JUNB/CEBPB/ID2/CTNNB1/VEGFA/TRIB1/MYC/FOS/RARA/SH3PXD2A	11
GO:0061333	renal tubule morphogenesis	7/240	79/17913	9.06635e-05	0.0023245	0.00166365	IRX3/CTNNB1/AHI1/VEGFA/HES1/MYC/AGT	7
GO:0048705	skeletal system morphogenesis	11/240	204/17913	9.9714e-05	0.00253301	0.00181289	CSRNP1/TIPARP/CTNNB1/HAS2/TWIST1/CHSY1/ARID5B/RARA/TBX15/FOXC2/EIF4A3	11
GO:0002521	leukocyte differentiation	18/240	485/17913	0.000100071	0.00253301	0.00181289	LIF/EGR3/IL6/JUNB/EGR1/CEBPB/BCL3/STAT3/ID2/CTNNB1/ABL1/VEGFA/NFKBIZ/TRIB1/MYC/FOS/RARA/SH3PXD2A	18
GO:0051767	nitric-oxide synthase biosynthetic process	4/240	19/17913	0.000103979	0.00259882	0.00185999	NAMPT/SELENOS/CCL2/AKAP12	4
GO:0051769	regulation of nitric-oxide synthase biosynthetic process	4/240	19/17913	0.000103979	0.00259882	0.00185999	NAMPT/SELENOS/CCL2/AKAP12	4
GO:0048593	camera-type eye morphogenesis	8/240	109/17913	0.000109666	0.00272384	0.00194946	CTNNB1/AHI1/VEGFA/TWIST1/ALDH1A3/TSKU/PTN/JAG1	8
GO:0001659	temperature homeostasis	10/240	172/17913	0.000111198	0.00274474	0.00196442	EGR1/PTGS2/ARRDC3/CEBPB/STAT3/VEGFA/KDM6B/EPAS1/FOXC2/FTO	10
GO:0035690	cellular response to drug	15/240	362/17913	0.000116168	0.00283319	0.00202773	NR4A3/IL6/EGR1/PTGS2/KLF9/PDE4B/MT2A/CTNNB1/ABL1/ERRFI1/MYC/NFE2L2/MAP1LC3A/KDM6B/DDIT4	15
GO:0051924	regulation of calcium ion transport	12/240	244/17913	0.000116453	0.00283319	0.00202773	PTGS2/PDE4D/PDE4B/SLC30A1/CTNNB1/ABL1/CCL2/BIN1/GEM/LGALS3/PDGFRB/AGT	12
GO:0042035	regulation of cytokine biosynthetic process	8/240	110/17913	0.000116921	0.00283319	0.00202773	IL6/EGR1/CEBPB/BCL3/ZFP36/STAT3/ERRFI1/AKAP12	8
GO:0071384	cellular response to corticosteroid stimulus	6/240	58/17913	0.000122847	0.00295875	0.00211759	KLF9/ZFP36/ERRFI1/AKAP13/DDIT4/HNRNPU	6
GO:1905314	semi-lunar valve development	5/240	37/17913	0.000127197	0.00302711	0.00216652	HEYL/TNFRSF1B/TWIST1/SNAI1/JAG1	5
GO:0010959	regulation of metal ion transport	15/240	365/17913	0.000127209	0.00302711	0.00216652	ATP1B3/PTGS2/PDE4D/PER1/PDE4B/STOM/SLC30A1/CTNNB1/ABL1/CCL2/BIN1/GEM/LGALS3/PDGFRB/AGT	15
GO:0042063	gliogenesis	13/240	285/17913	0.000129475	0.0030627	0.00219199	LIF/IL6/ID4/STAT3/ID2/CTNNB1/ABL1/TNFRSF1B/HES1/CCL2/BIN1/GSN/PTN	13
GO:0055006	cardiac cell development	7/240	84/17913	0.000133865	0.00314782	0.00225291	VEGFA/AKAP13/PDGFRB/HNRNPU/AGT/JAG1/LMNA	7
GO:0042098	T cell proliferation	10/240	177/17913	0.000140812	0.00329168	0.00235587	IL6/CEBPB/PRKAR1A/DLG5/CTNNB1/ABL1/TNFRSF1B/SELENOK/HES1/LGALS3	10
GO:0042542	response to hydrogen peroxide	9/240	144/17913	0.00014188	0.00329726	0.00235987	NR4A3/IL6/DUSP1/ABL1/STK24/NFE2L2/MAP1LC3A/KDM6B/PDGFRB	9
GO:0007159	leukocyte cell-cell adhesion	14/240	328/17913	0.000144119	0.00331058	0.0023694	NR4A3/EGR3/IL6/CEBPB/PRKAR1A/DLG5/SELENOK/NFKBIZ/HES1/HAS2/CCL2/EFNB2/RARA/LGALS3	14
GO:0046677	response to antibiotic	14/240	328/17913	0.000144119	0.00331058	0.0023694	NR4A3/IL6/EGR1/DUSP1/STAT3/ABL1/STK24/NFE2L2/ID3/RARA/MAP1LC3A/KDM6B/GSN/PDGFRB	14
GO:0070371	ERK1 and ERK2 cascade	13/240	289/17913	0.000148639	0.00339478	0.00242966	LIF/DUSP1/DUSP4/DNAJC27/ABL1/ERRFI1/ATF3/MYC/AKAP12/PDGFRB/ACKR3/TIMP3/AGT	13
GO:0048592	eye morphogenesis	9/240	145/17913	0.000149533	0.00339568	0.00243031	STAT3/CTNNB1/AHI1/VEGFA/TWIST1/ALDH1A3/TSKU/PTN/JAG1	9
GO:0048145	regulation of fibroblast proliferation	7/240	86/17913	0.000155251	0.00350549	0.0025089	FOSL2/CDKN1A/CTNNB1/MYC/PDGFRB/EMD/AGT	7
GO:0032922	circadian regulation of gene expression	6/240	61/17913	0.000162985	0.00364924	0.00261178	EGR1/PER1/BHLHE40/NAMPT/ID2/HNRNPU	6
GO:0060326	cell chemotaxis	12/240	253/17913	0.000163454	0.00364924	0.00261178	NR4A1/EGR3/CH25H/IL6/PDE4D/DUSP1/PDE4B/VEGFA/CCL2/LGALS3/PDGFRB/PTN	12
GO:0090279	regulation of calcium ion import	5/240	39/17913	0.000164387	0.00364958	0.00261202	SLC30A1/CTNNB1/CCL2/LGALS3/PDGFRB	5
GO:0001892	embryonic placenta development	7/240	87/17913	0.000166936	0.00366521	0.0026232	LIF/JUNB/CEBPB/SOCS3/HES1/EPAS1/SNAI1	7
GO:0048144	fibroblast proliferation	7/240	87/17913	0.000166936	0.00366521	0.0026232	FOSL2/CDKN1A/CTNNB1/MYC/PDGFRB/EMD/AGT	7
GO:0043401	steroid hormone mediated signaling pathway	10/240	181/17913	0.000169059	0.00367575	0.00263075	NR4A1/NR4A2/NR4A3/PER1/HEYL/CTNNB1/FHL2/DDX5/RARA/AKAP13	10
GO:2000736	regulation of stem cell differentiation	8/240	116/17913	0.000169266	0.00367575	0.00263075	STAT3/ABL1/HES1/NFE2L2/HSPA9/PTN/HNRNPU/JAG1	8
GO:0002761	regulation of myeloid leukocyte differentiation	8/240	117/17913	0.000179622	0.00387944	0.00277654	LIF/CEBPB/ID2/CTNNB1/TRIB1/MYC/FOS/RARA	8
GO:0042129	regulation of T cell proliferation	9/240	149/17913	0.000183681	0.00394566	0.00282393	IL6/CEBPB/PRKAR1A/DLG5/CTNNB1/TNFRSF1B/SELENOK/HES1/LGALS3	9
GO:0031669	cellular response to nutrient levels	11/240	220/17913	0.000193696	0.00413843	0.00296189	RNF152/PTGS2/NAMPT/PIM1/CDKN1A/STK24/ATF3/NFE2L2/WIPI1/MAP1LC3A/PTN	11
GO:0001890	placenta development	9/240	151/17913	0.00020305	0.00429192	0.00307175	LIF/JUNB/PTGS2/CEBPB/SOCS3/HES1/EPAS1/PTN/SNAI1	9
GO:1901342	regulation of vasculature development	16/240	425/17913	0.000207661	0.00429192	0.00307175	IL6/EGR1/PTGS2/STAT3/CTNNB1/ABL1/VEGFA/NFE2L2/TWIST1/EFNB2/SASH1/FOXC2/PTN/AGT/C3/SOD2	16
GO:0031641	regulation of myelination	5/240	41/17913	0.000209355	0.00429192	0.00307175	CTNNB1/TNFRSF1B/RARA/TYMP/PTN	5
GO:0050873	brown fat cell differentiation	5/240	41/17913	0.000209355	0.00429192	0.00307175	PTGS2/CEBPB/METRNL/FTO/HNRNPU	5
GO:0060612	adipose tissue development	5/240	41/17913	0.000209355	0.00429192	0.00307175	ARRDC3/ID2/ARID5B/SPART/FTO	5
GO:0072210	metanephric nephron development	5/240	41/17913	0.000209355	0.00429192	0.00307175	LIF/EGR1/CTNNB1/HES1/PDGFRB	5
GO:1903053	regulation of extracellular matrix organization	5/240	41/17913	0.000209355	0.00429192	0.00307175	IL6/ABL1/TNFRSF1B/HAS2/AGT	5
GO:0006469	negative regulation of protein kinase activity	11/240	222/17913	0.00020952	0.00429192	0.00307175	GADD45B/DUSP1/PRKAR1A/DUSP4/GPRC5A/SOCS3/CDKN1A/ABL1/ERRFI1/TRIB1/GADD45A	11
GO:1903707	negative regulation of hemopoiesis	9/240	152/17913	0.000213354	0.00433615	0.0031034	ZFP36/ID2/CTNNB1/TRIB1/HES1/MYC/NFE2L2/RARA/HSPA9	9
GO:0042089	cytokine biosynthetic process	8/240	120/17913	0.000213861	0.00433615	0.0031034	IL6/EGR1/CEBPB/BCL3/ZFP36/STAT3/ERRFI1/AKAP12	8
GO:0042107	cytokine metabolic process	8/240	121/17913	0.000226398	0.00456704	0.00326865	IL6/EGR1/CEBPB/BCL3/ZFP36/STAT3/ERRFI1/AKAP12	8
GO:0006913	nucleocytoplasmic transport	13/240	302/17913	0.000228745	0.00459107	0.00328585	PTGS2/STAT3/SRSF3/CDKN1A/RANBP2/DNAJC27/UPF3B/AKAP13/EMD/HSPA9/EIF4A3/AGT/LMNA	13
GO:0051090	regulation of DNA-binding transcription factor activity	16/240	429/17913	0.00023071	0.00460725	0.00329743	IL6/HEYL/BHLHE40/PIM1/STAT3/SGK1/ID2/CTNNB1/VEGFA/TRIB1/SAV1/FOS/TWIST1/ARID5B/ID3/AGT	16
GO:0008630	intrinsic apoptotic signaling pathway in response to DNA damage	7/240	92/17913	0.000236516	0.0046762	0.00334678	BCL3/CDKN1A/ABL1/TNFRSF1B/DDIT4/SNAI1/ACKR3	7
GO:0036473	cell death in response to oxidative stress	7/240	92/17913	0.000236516	0.0046762	0.00334678	NR4A3/NCOA7/MCL1/CTNNB1/STK24/NFE2L2/SOD2	7
GO:0051169	nuclear transport	13/240	305/17913	0.000251755	0.00495073	0.00354326	PTGS2/STAT3/SRSF3/CDKN1A/RANBP2/DNAJC27/UPF3B/AKAP13/EMD/HSPA9/EIF4A3/AGT/LMNA	13
GO:1901216	positive regulation of neuron death	7/240	93/17913	0.000252893	0.00495073	0.00354326	EGR1/MCL1/CTNNB1/ABL1/FOS/EFNB2/DDIT4	7
GO:0003044	regulation of systemic arterial blood pressure mediated by a chemical signal	5/240	43/17913	0.000263126	0.00504575	0.00361127	PDE4D/ECE1/ENPEP/AGT/SOD2	5
GO:0043616	keratinocyte proliferation	5/240	43/17913	0.000263126	0.00504575	0.00361127	KLF9/ZFP36/FGF7/HAS2/EFNB2	5
GO:0003264	regulation of cardioblast proliferation	3/240	10/17913	0.000265871	0.00504575	0.00361127	PIM1/CTNNB1/HES1	3
GO:0072203	cell proliferation involved in metanephros development	3/240	10/17913	0.000265871	0.00504575	0.00361127	EGR1/MYC/PDGFRB	3
GO:0090336	positive regulation of brown fat cell differentiation	3/240	10/17913	0.000265871	0.00504575	0.00361127	PTGS2/METRNL/HNRNPU	3
GO:0048709	oligodendrocyte differentiation	7/240	94/17913	0.00027017	0.00504575	0.00361127	ID4/ID2/CTNNB1/TNFRSF1B/HES1/GSN/PTN	7
GO:2001243	negative regulation of intrinsic apoptotic signaling pathway	7/240	94/17913	0.00027017	0.00504575	0.00361127	PTGS2/YBX3/SELENOS/NFE2L2/SNAI1/ACKR3/SOD2	7
GO:0036003	positive regulation of transcription from RNA polymerase II promoter in response to stress	4/240	24/17913	0.000270444	0.00504575	0.00361127	CEBPB/VEGFA/ATF3/NFE2L2	4
GO:0046697	decidualization	4/240	24/17913	0.000270444	0.00504575	0.00361127	LIF/JUNB/PTGS2/PTN	4
GO:0072012	glomerulus vasculature development	4/240	24/17913	0.000270444	0.00504575	0.00361127	EGR1/HES1/FOXC2/PDGFRB	4
GO:0000302	response to reactive oxygen species	11/240	230/17913	0.000284231	0.00527819	0.00377763	NR4A3/IL6/DUSP1/ABL1/STK24/NFE2L2/FOS/MAP1LC3A/KDM6B/PDGFRB/SOD2	11
GO:0072593	reactive oxygen species metabolic process	12/240	269/17913	0.000287402	0.00531225	0.00380201	PTGS2/STAT3/CDKN1A/SLC7A2/SELENOS/GADD45A/NFE2L2/PDGFRB/DDIT4/AGT/SOD2/SH3PXD2A	12
GO:0035850	epithelial cell differentiation involved in kidney development	5/240	44/17913	0.000293649	0.0054026	0.00386666	LIF/CTNNB1/BASP1/FOXC2/JAG1	5
GO:0070509	calcium ion import	6/240	69/17913	0.000321905	0.00588864	0.00421452	SLC30A1/CTNNB1/CCL2/ATP2A2/LGALS3/PDGFRB	6
GO:0060562	epithelial tube morphogenesis	13/240	313/17913	0.00032303	0.00588864	0.00421452	IRX3/DLG5/CTNNB1/AHI1/ABL1/VEGFA/HES1/MYC/TWIST1/EFNB2/RARA/FOXC2/AGT	13
GO:0001974	blood vessel remodeling	5/240	45/17913	0.000326782	0.00590288	0.00422472	LIF/EPAS1/FOXC2/AGT/JAG1	5
GO:0014014	negative regulation of gliogenesis	5/240	45/17913	0.000326782	0.00590288	0.00422472	ID4/ID2/CTNNB1/HES1/PTN	5
GO:0003206	cardiac chamber morphogenesis	8/240	129/17913	0.000350021	0.00629404	0.00450467	ADAMTS1/HEYL/ID2/HES1/SAV1/RARA/FOXC2/JAG1	8
GO:0061307	cardiac neural crest cell differentiation involved in heart development	3/240	11/17913	0.00036196	0.00634912	0.0045441	HES1/TWIST1/JAG1	3
GO:0061308	cardiac neural crest cell development involved in heart development	3/240	11/17913	0.00036196	0.00634912	0.0045441	HES1/TWIST1/JAG1	3
GO:0061314	Notch signaling involved in heart development	3/240	11/17913	0.00036196	0.00634912	0.0045441	HEYL/SNAI1/JAG1	3
GO:0072537	fibroblast activation	3/240	11/17913	0.00036196	0.00634912	0.0045441	AKAP12/PDGFRB/CYGB	3
GO:0050670	regulation of lymphocyte proliferation	10/240	199/17913	0.000362367	0.00634912	0.0045441	IL6/CEBPB/PRKAR1A/CDKN1A/DLG5/CTNNB1/TNFRSF1B/SELENOK/HES1/LGALS3	10
GO:0006984	ER-nucleus signaling pathway	5/240	46/17913	0.00036267	0.00634912	0.0045441	SELENOS/ATF3/CCL2/NFE2L2/ATP2A2	5
GO:0048863	stem cell differentiation	11/240	237/17913	0.000366949	0.00635467	0.00454807	LIF/STAT3/ABL1/HES1/NFE2L2/TWIST1/FOXC2/HSPA9/PTN/HNRNPU/JAG1	11
GO:0007263	nitric oxide mediated signal transduction	4/240	26/17913	0.000372581	0.00635467	0.00454807	RASD1/MT2A/VEGFA/AGT	4
GO:0061437	renal system vasculature development	4/240	26/17913	0.000372581	0.00635467	0.00454807	EGR1/HES1/FOXC2/PDGFRB	4
GO:0061440	kidney vasculature development	4/240	26/17913	0.000372581	0.00635467	0.00454807	EGR1/HES1/FOXC2/PDGFRB	4
GO:0072273	metanephric nephron morphogenesis	4/240	26/17913	0.000372581	0.00635467	0.00454807	LIF/CTNNB1/HES1/PDGFRB	4
GO:1903203	regulation of oxidative stress-induced neuron death	4/240	26/17913	0.000372581	0.00635467	0.00454807	NR4A3/NCOA7/MCL1/CTNNB1	4
GO:0032944	regulation of mononuclear cell proliferation	10/240	200/17913	0.00037704	0.00640324	0.00458283	IL6/CEBPB/PRKAR1A/CDKN1A/DLG5/CTNNB1/TNFRSF1B/SELENOK/HES1/LGALS3	10
GO:0042770	signal transduction in response to DNA damage	8/240	131/17913	0.000388261	0.00656574	0.00469913	BCL3/BTG2/CDKN1A/ABL1/DDX5/GADD45A/TWIST1/SNAI1	8
GO:0007623	circadian rhythm	10/240	201/17913	0.000392206	0.00660435	0.00472676	EGR3/CREM/EGR1/KLF9/PER1/BHLHE40/NAMPT/ID2/JUND/HNRNPU	10
GO:0002683	negative regulation of immune system process	16/240	451/17913	0.000401454	0.0066753	0.00477754	CEBPB/DUSP1/PRKAR1A/ZFP36/DLG5/ID2/CTNNB1/SELENOS/TRIB1/HES1/MYC/CCL2/NFE2L2/RARA/LGALS3/HSPA9	16
GO:0006953	acute-phase response	5/240	47/17913	0.000401459	0.0066753	0.00477754	IL6/PTGS2/CEBPB/STAT3/PLSCR1	5
GO:0014911	positive regulation of smooth muscle cell migration	5/240	47/17913	0.000401459	0.0066753	0.00477754	NR4A3/ADAMTS1/HAS2/PDGFRB/AGT	5
GO:0009991	response to extracellular stimulus	17/240	498/17913	0.000413151	0.00684109	0.0048962	NR4A2/RNF152/PTGS2/NAMPT/ZFP36/PIM1/CDKN1A/STK24/ATF3/NFE2L2/WIPI1/FOS/CHSY1/RARA/MAP1LC3A/GSN/PTN	17
GO:0002042	cell migration involved in sprouting angiogenesis	7/240	101/17913	0.000419469	0.00691689	0.00495045	NR4A1/EGR3/PTGS2/ABL1/VEGFA/EFNB2/FOXC2	7
GO:0097237	cellular response to toxic substance	11/240	241/17913	0.000422702	0.00694139	0.00496799	NR4A3/IL6/EGR1/PTGS2/ABL1/SELENOS/NFE2L2/MAP1LC3A/KDM6B/CYGB/SOD2	11
GO:0036293	response to decreased oxygen levels	14/240	365/17913	0.00042831	0.00700454	0.00501318	NR4A2/EGR1/PTGS2/NAMPT/VEGFA/MYC/NFE2L2/TWIST1/PLAU/EPAS1/DDIT4/PTN/CYGB/LMNA	14
GO:0036475	neuron death in response to oxidative stress	4/240	27/17913	0.000432809	0.00702033	0.00502448	NR4A3/NCOA7/MCL1/CTNNB1	4
GO:0045686	negative regulation of glial cell differentiation	4/240	27/17913	0.000432809	0.00702033	0.00502448	ID4/ID2/CTNNB1/HES1	4
GO:0010171	body morphogenesis	5/240	48/17913	0.000443298	0.00716124	0.00512533	CRISPLD2/CSRNP1/TIPARP/GREM2/ARID5B	5
GO:0008217	regulation of blood pressure	9/240	169/17913	0.000466802	0.00751041	0.00537524	PTGS2/PDE4D/NAMPT/SGK1/ID2/ECE1/ENPEP/AGT/SOD2	9
GO:0046651	lymphocyte proliferation	11/240	244/17913	0.000469036	0.00751592	0.00537918	IL6/CEBPB/PRKAR1A/CDKN1A/DLG5/CTNNB1/ABL1/TNFRSF1B/SELENOK/HES1/LGALS3	11
GO:0060707	trophoblast giant cell differentiation	3/240	12/17913	0.000477847	0.00762637	0.00545823	LIF/SOCS3/SNAI1	3
GO:0050730	regulation of peptidyl-tyrosine phosphorylation	11/240	245/17913	0.000485395	0.00771584	0.00552226	LIF/IL6/GPRC5A/STAT3/SOCS3/ABL1/FGF7/VEGFA/ERRFI1/HES1/AGT	11
GO:0003180	aortic valve morphogenesis	4/240	28/17913	0.00049967	0.00788878	0.00564604	HEYL/TWIST1/SNAI1/JAG1	4
GO:0021537	telencephalon development	11/240	246/17913	0.00050223	0.00788878	0.00564604	NR4A3/ID4/BTG2/ID2/CTNNB1/HES1/NIN/RARA/ALDH1A3/KDM6B/TSKU	11
GO:0032943	mononuclear cell proliferation	11/240	246/17913	0.00050223	0.00788878	0.00564604	IL6/CEBPB/PRKAR1A/CDKN1A/DLG5/CTNNB1/ABL1/TNFRSF1B/SELENOK/HES1/LGALS3	11
GO:1903201	regulation of oxidative stress-induced cell death	6/240	75/17913	0.000505836	0.00791414	0.00566419	NR4A3/NCOA7/MCL1/CTNNB1/NFE2L2/SOD2	6
GO:0010718	positive regulation of epithelial to mesenchymal transition	5/240	50/17913	0.000536741	0.00836474	0.00598668	IL6/CTNNB1/TWIST1/SNAI1/JAG1	5
GO:0048844	artery morphogenesis	6/240	76/17913	0.00054313	0.00843124	0.00603428	VEGFA/HES1/EFNB2/FOXC2/PDGFRB/JAG1	6
GO:0010634	positive regulation of epithelial cell migration	9/240	173/17913	0.000553075	0.00855222	0.00612086	PTGS2/ABL1/FGF7/VEGFA/HAS2/NFE2L2/SASH1/FOXC2/AGT	9
GO:0002065	columnar/cuboidal epithelial cell differentiation	7/240	106/17913	0.000561748	0.00861926	0.00616884	CEBPB/CDKN1A/ABL1/HES1/SAV1/RARA/JAG1	7
GO:0030330	DNA damage response, signal transduction by p53 class mediator	7/240	106/17913	0.000561748	0.00861926	0.00616884	BCL3/BTG2/CDKN1A/DDX5/GADD45A/TWIST1/SNAI1	7
GO:0060411	cardiac septum morphogenesis	6/240	77/17913	0.000582526	0.00890369	0.00637241	HEYL/ID2/HES1/SAV1/RARA/JAG1	6
GO:0048146	positive regulation of fibroblast proliferation	5/240	51/17913	0.000588658	0.00892873	0.00639034	FOSL2/CDKN1A/MYC/PDGFRB/AGT	5
GO:0072132	mesenchyme morphogenesis	5/240	51/17913	0.000588658	0.00892873	0.00639034	HEYL/MYC/TWIST1/FOXC2/SNAI1	5
GO:0007259	JAK-STAT cascade	8/240	140/17913	0.000604741	0.0091378	0.00653997	LIF/IL6/BCL3/STAT3/SOCS3/HES1/CCL2/AGT	8
GO:0010038	response to metal ion	13/240	335/17913	0.000613544	0.00915466	0.00655203	JUNB/PTGS2/DUSP1/MT2A/SLC30A1/ID2/JUND/UBE2D3/NFE2L2/FOS/MAP1LC3A/GSN/FOSB	13
GO:0051447	negative regulation of meiotic cell cycle	3/240	13/17913	0.000615071	0.00915466	0.00655203	LIF/DUSP1/PRKAR1A	3
GO:0061469	regulation of type B pancreatic cell proliferation	3/240	13/17913	0.000615071	0.00915466	0.00655203	NR4A1/NR4A3/ERRFI1	3
GO:0071850	mitotic cell cycle arrest	3/240	13/17913	0.000615071	0.00915466	0.00655203	DUSP1/CDKN1A/GADD45A	3
GO:0055013	cardiac muscle cell development	6/240	78/17913	0.000624106	0.00925447	0.00662347	VEGFA/AKAP13/PDGFRB/HNRNPU/AGT/LMNA	6
GO:0003300	cardiac muscle hypertrophy	7/240	108/17913	0.000628399	0.00928349	0.00664423	NR4A3/TNFRSF1B/ERRFI1/AKAP13/ATP2A2/AGT/LMNA	7
GO:0070663	regulation of leukocyte proliferation	10/240	214/17913	0.000640258	0.00938888	0.00671966	IL6/CEBPB/PRKAR1A/CDKN1A/DLG5/CTNNB1/TNFRSF1B/SELENOK/HES1/LGALS3	10
GO:1903039	positive regulation of leukocyte cell-cell adhesion	10/240	214/17913	0.000640258	0.00938888	0.00671966	NR4A3/EGR3/IL6/SELENOK/NFKBIZ/HES1/HAS2/CCL2/EFNB2/RARA	10
GO:0001569	branching involved in blood vessel morphogenesis	4/240	30/17913	0.000654903	0.00953328	0.00682301	CTNNB1/ABL1/VEGFA/FOXC2	4
GO:0060325	face morphogenesis	4/240	30/17913	0.000654903	0.00953328	0.00682301	CRISPLD2/CSRNP1/TIPARP/ARID5B	4
GO:0042303	molting cycle	7/240	109/17913	0.000663998	0.00959538	0.00686746	PTGS2/PER1/CTNNB1/FGF7/SAV1/SNAI1/FST	7
GO:0042633	hair cycle	7/240	109/17913	0.000663998	0.00959538	0.00686746	PTGS2/PER1/CTNNB1/FGF7/SAV1/SNAI1/FST	7
GO:0061138	morphogenesis of a branching epithelium	9/240	178/17913	0.000678877	0.00977484	0.0069959	SOCS3/DLG5/CTNNB1/ABL1/FGF7/VEGFA/MYC/FOXC2/AGT	9
GO:0009755	hormone-mediated signaling pathway	10/240	216/17913	0.000687967	0.00986996	0.00706398	NR4A1/NR4A2/NR4A3/PER1/HEYL/CTNNB1/FHL2/DDX5/RARA/AKAP13	10
GO:0071375	cellular response to peptide hormone stimulus	12/240	297/17913	0.000695913	0.00994805	0.00711987	NR4A1/NR4A2/NR4A3/SYAP1/PRKAR1A/STAT3/SELENOS/ERRFI1/SIK2/NFE2L2/FOXC2/AGT	12
